# Dermal fibroblast cultures recapitulate differences between deermice and mice in responses to a Toll-like receptor agonist

**DOI:** 10.1101/2025.07.16.665222

**Authors:** Jonathan V. Duong, Aqsa Motiwala, William J. Hotz, Landen Gozashti, Anthony D. Long, Alan G. Barbour

## Abstract

The white-footed deermouse *Peromyscus leucopus* is a primary reservoir for the agents of Lyme disease and other zoonoses in North America and manifests infection tolerance for the bacteria, protozoa, and viruses it hosts. In previous in vivo studies *P. leucopus* and *M. musculus* differed in the degree of sickness and profiles of biomarkers after exposure to bacterial lipopolysaccharide, a TLR4 agonist. As an approach for assessing immunity of mammals in nature and for longitudinal studies of colony animals in the laboratory, we evaluated using bulk and single cell RNA-seq primary dermal fibroblast cultures of *P. leucopus* and *M. musculus* in their short-term responses to a TLR2 agonist lipopeptide. By single cell RNA-seq cultures of both species comprised at least two types of fibroblasts, which were further differentiated in their responses to TLR agonists. With continued passage the mouse cell population lost viability, while the deermouse cell population spontaneously transformed into a cell line stably maintained under standard conditions. Bulk RNA-seq revealed distinctive profiles for deermouse and mouse cells in arginine metabolism gene expression, high baseline transcription of the antioxidant transcription factor Nfe2l2 (Nrf2) in deermouse fibroblasts, and the transcription of the aging-associated cytokine interleukin-11 in agonist-treated mouse fibroblasts but not deermouse fibroblasts. In both species’ cultures there was increased transcription of several types of endogenous retrovirus (ERV) and transposable elements (TE) after exposure to the agonist. The transcribed ERV/TE sequences in *M. musculus* cells were generally longer in length and with greater potential for translation than sequences in treated *P. leucopus* cells. The results indicate feasibility of this in vitro model for both laboratory- and field-based studies and that inherent differences between deermice and mice in cell-autonomous innate immune responses and ERV/TE activation can be demonstrated in dermal fibroblasts as well as the animals themselves.
