## Supplementary material for "Dermal fibroblast cultures recapitulate differences between deermice and mice in responses to a Toll-like receptor agonist": zipped archive of supplemental figures, tables, and text: TableS4.xlsx

### Sheet: Sheet1
Mus ERV /TE name	Mus genome location	Mus length (bp)	Mus log10 length	Mus Z score length	Mus mean TPM	Mus log10 mean TPM	Mus Z score TPM	Mus paired t-test TPM	Mus FDR TPM	FC MF2	FC MF3	FCMM2	FC MM1	FC MF1	Mus mean paired FC	Mus log2 mean FC	Peromyscus ERV/TE name	Peromyscus genome location	Pero length (bp)	Pero log10 length	Pero Z score length	Pero mean TPM	Pero log10 mean TPM	Pero Z score TPM	Pero paired t-test TPM	Pero FDR TPM	FC 25558M	FC 25417F	FC 25459F	FC 25510M	FC 25418F	Pero mean paired FC	Pero log2 mean FC
Pman_ERV1_6.921-int.1747342MuLV-int.1747343Pman_ERV1_6.921-int.1747344	NC_000071.7:77078813-77086647	7834	3.89398	5.32935	406.351	2.6089	1.75589	2.6207e-06	0.000144215	2.58976	2.9375	2.82433	3.02196	2.75471	2.82565	1.49858	Pman_ERVK_6.9887-int.6375516.Pman_ERVK_4.503-int.6375517.Pman_ERVL_5.247-int.6375518	NW_023505371.1:33519-35124	1605	3.20548	1.26053	31.269	1.49511	-0.20279	5.99602e-07	5.22e-05	24.562	20.6421	29.3021	24.8804	26.4933	25.176	4.65398
MMERVK9C_I.1403575	NC_000070.7:90154895-90158726	3831	3.58331	3.66397	602.537	2.77998	2.0691	6.36151e-06	0.000144215	3.41141	3.52545	3.14612	3.44576	2.86675	3.2791	1.7133	ORR1E.757897	NC_051064.1:101172385-101172944	559	2.74741	-0.869167	13.4213	1.12779	-0.938287	1.58638e-06	6.8991e-05	31.6415	28.9816	23.7232	22.423	32.4435	27.8426	4.79922
ETnERV2-int.5621284	NC_000085.7:12943765-12947863	4098	3.61257	3.82082	72.1832	1.85844	0.38196	1.06636e-05	0.000144215	4.90243	4.96398	5.34107	4.21355	3.94324	4.67285	2.2243	Pman_ERVK_4.63-int.5975366	NC_051086.1:16389270-16389825	555	2.74429	-0.883667	159.927	2.20392	1.21648	3.07604e-06	8.9204e-05	2.04549	2.00823	2.19099	2.22996	2.15867	2.12667	1.08859
BW_ERVL-MaLR_4.186-int.4458376Pman_ERV1_5.407-int.4458377Pman_ERVK_5.888-int.4458378Pman_ERV1_5.407-int.4458379Pman_ERVK_5.888-int.4458380	NC_000080.7:9163878-9166617	2739	3.43759	2.88282	65.7095	1.81763	0.30725	1.32472e-05	0.000144215	4.01029	3.02763	3.33048	3.37179	3.70349	3.48874	1.8027	BW_ERVK_4.214-int.5968770.MERVL_2A-int.5968771	NC_051086.1:13401797-13402657	860	2.9345	0.000663797	27.0096	1.43152	-0.330131	4.35855e-06	9.48082e-05	34.8125	24.4684	22.8261	28.2841	38.0816	29.6945	4.89213
MMERGLN-int.1232691RLTR1A2_MM.1232692	NC_000070.7:11177984-11184450	6466	3.81064	4.88256	550.063	2.74041	1.99666	1.59465e-05	0.000144215	4.69015	3.86938	4.21278	3.95099	3.33123	4.01091	2.00393	RLTR28B.1779307.Pman_ERVK_6.3692-int.1779308	NC_051067.1:21614870-21615501	631	2.80003	-0.62453	68.6125	1.8364	0.480585	7.18172e-06	0.000116551	4.40475	4.15549	3.69887	4.98059	4.20407	4.28876	2.10056
MuRRS-int.6158199	NC_000087.8:31887261-31890452	3191	3.50393	3.23842	622.102	2.79386	2.09451	1.68346e-05	0.000144215	2.94481	2.66713	2.86064	2.61879	2.33513	2.6853	1.42508	RMER15.6375479.MLT1A0.6375480	NW_023505371.1:17365-18170	805	2.9058	-0.132784	74.2537	1.87072	0.549295	8.03752e-06	0.000116551	176.17	73.0816	135.73	83.2846	120.143	117.682	6.87875
MuRRS-int.2304686Pman_ERV1_6.921-int.2304687	NC_000072.7:148027968-148032279	4311	3.63458	3.93879	468.45	2.67066	1.86896	1.88449e-05	0.000144215	3.44845	2.78096	3.23371	2.77174	2.78033	3.00304	1.58642	Pman_ERVK_3.95-int.467154	NC_051063.1:173620226-173621060	834	2.92117	-0.0613232	610.621	2.78577	2.38154	1.12526e-05	0.000139859	180.722	88.9983	93.0941	64.8584	122.852	110.105	6.78274
MER21C.5285629BW_ERVL-MaLR_5.617-int.5285630BW_ERVL_1.242-int.5285631MERVL_2A-int.5285632BW_ERVL-MaLR_1.322-int.5285633RMER17C.5285634	NC_000083.7:49465481-49468496	3015	3.47929	3.10634	24.1949	1.38372	-0.487127	1.92041e-05	0.000144215	11.4385	9.06392	10.8116	6.84896	11.223	9.87718	3.3041	Pman_ERVK_6.9887-int.6375509.Pman_ERVK_4.503-int.6375510.Pman_ERVK_4.503-int.6375511.Pman_ERVK_6.9887-int.6375512.Pman_ERVL_5.247-int.6375513.Pman_ERVK_4.503-int.6375514	NW_023505371.1:31905-33434	1529	3.18441	1.16258	43.3467	1.63696	0.081226	2.39828e-05	0.000217648	25.2725	55.4502	27.334	24.1292	37.1747	33.8721	5.08203
MMETn-int.6061467ETnERV-int.6061468	NC_000086.8:153502375-153506241	3866	3.58726	3.68514	1230.32	3.09002	2.6367	2.0723e-05	0.000144215	3.18192	2.68944	3.2769	2.81229	2.59662	2.91144	1.54173	BW_ERVK_6.61-int.2112502.Pman_ERVK_6.12937-int.2112504	NC_051068.1:1396964-1398369	1405	3.14768	0.991802	241.848	2.38354	1.57614	2.44937e-05	0.000217648	11.1347	6.38255	8.14259	9.26859	7.3613	8.45794	3.08031
MMERVK9C_I.4558723MMERVK9C_I.4558724	NC_000080.7:52957070-52961442	4372	3.64068	3.9715	654.366	2.81582	2.13471	2.19255e-05	0.000144215	3.29658	2.69363	3.36011	2.88996	2.69687	2.98743	1.5789	BW_ERV1_6.608-int.1376847.Pman_ERVL-MALR_6.2185-int.1376848	NC_051066.1:16248214-16249006	792	2.89873	-0.165659	207.814	2.31768	1.44425	2.5017e-05	0.000217648	2.96614	2.62941	2.65505	2.91397	3.43759	2.92043	1.54618
MMERVK10D3_I.4374948	NC_000079.7:90365240-90369642	4402	3.64365	3.98742	1621.08	3.2098	2.856	2.21553e-05	0.000144215	3.41507	2.86749	3.44506	3.07441	2.66823	3.09405	1.6295	Pman_ERVK_4.81-int.3572366	NC_051073.1:59870035-59870558	523	2.7185	-1.00358	1581.24	3.199	3.20896	4.45918e-05	0.000319651	7.35126	5.21692	4.93216	4.73544	4.49956	5.34707	2.41875
RLTR6-int.2357823	NC_000073.7:23008660-23014657	5997	3.77793	4.70726	39.7537	1.59938	-0.0923167	2.30029e-05	0.000144215	3.024	3.06505	2.98145	3.41031	2.52078	3.00032	1.58512	Pman_ERVK_6.12937-int.5181975	NC_051082.1:36180220-36182537	2317	3.36493	2.00187	18.5046	1.26728	-0.65899	4.7468e-05	0.000319651	6.51406	4.00795	4.70522	4.43427	5.49456	5.03121	2.33091
MMERVK10D3_I.1131574	NC_000069.7:120120396-120124784	4388	3.64227	3.98	123.253	2.0908	0.807363	2.30662e-05	0.000144215	12.2682	8.43509	11.2222	12.9902	7.71945	10.527	3.39603	Pman_ERVK_6.3692-int.431711	NC_051063.1:163236097-163236597	500	2.69897	-1.09439	31.7255	1.50141	-0.190186	4.77641e-05	0.000319651	4.37245	3.58815	4.3776	4.2924	5.8898	4.50408	2.17123
ORR1A0.4538259IAPEY_LTR.4538260ORR1A0.4538261MT2B.4538262ORR1A0.4538263RodERV21-int.4538264RodERV21-int.4538265	NC_000080.7:45179235-45187712	8477	3.92824	5.513	10.7108	1.02982	-1.13504	2.44067e-05	0.000144215	2.73677	2.48067	3.29847	2.9454	2.76719	2.8457	1.50878	Pman_ERVK_4.318-int.1428423	NC_051066.1:39641837-39642380	543	2.7348	-0.927804	167.232	2.22332	1.25532	6.10679e-05	0.00035623	12.0704	8.38807	14.3376	9.465	18.4075	12.5337	3.64774
MMERGLN-int.996643MuRRS4-int.996644	NC_000069.7:63062634-63067105	4471	3.6504	4.02363	2928.55	3.46665	3.32623	2.56022e-05	0.000144215	3.23187	2.89998	3.55775	3.15898	2.62758	3.09523	1.63005	ORR1A0-int.4638035.BW_ERVL-MaLR_4.196-int.4638036.BW_ERVL-MaLR_6.916-int.4638037	NC_051079.1:41318720-41319470	750	2.87506	-0.27568	404.054	2.60644	2.02245	6.14194e-05	0.00035623	2.64249	2.09596	2.36548	2.12482	2.60285	2.36632	1.24264
RodERV21-int.1782705Pman_ERV1_6.5765-int.1782706	NC_000071.7:93765319-93770220	4901	3.69028	4.23741	141.345	2.15028	0.916259	2.70752e-05	0.000144215	3.40124	3.23204	4.40922	3.20097	3.57015	3.56272	1.83298	Pman_ERVK_6.9887-int.4030205.BW_ERVL-MaLR_6.338-int.4030206	NC_051075.1:91198529-91199054	525	2.72016	-0.995873	183.512	2.26367	1.33611	7.66616e-05	0.000411399	6.2252	5.13011	5.84669	3.84731	4.0605	5.02196	2.32825
MMERVK9C_I.2257504ERVB7_2-LTR_MM.2257505MYSERV16_I.2257506BGLII_A.2257507	NC_000072.7:128852668-128859604	6936	3.84111	5.04592	579.115	2.76276	2.03758	2.81811e-05	0.000144215	4.89874	3.7151	4.44439	4.46533	3.40971	4.18665	2.0658	Pman_ERVK_4.503-int.821894.Pman_ERVK_4.503-int.821895.Pman_ERVK_6.9887-int.821896	NC_051064.1:123045272-123048742	3470	3.54033	2.81738	22.4666	1.35154	-0.490278	8.16531e-05	0.000411399	2.62487	2.10634	2.58772	2.04285	2.29271	2.3309	1.22089
ERVB7_2-LTR_MM.1647510ETnERV-int.1647511	NC_000071.7:31472274-31478717	6443	3.80909	4.87426	74.0125	1.8693	0.401858	3.11134e-05	0.000150365	2.40079	2.46444	2.03884	2.31524	2.06728	2.25732	1.17461	Pman_ERVK_4.63-int.3119694	NC_051071.1:31732547-31733048	501	2.69984	-1.09036	60.1685	1.77937	0.366384	8.51173e-05	0.000411399	4.16863	3.5613	3.83488	5.14992	3.10834	3.96461	1.98718
MuRRS-int.6270277	NC_000087.8:90189173-90192362	3189	3.50365	3.23696	217.889	2.33823	1.26036	3.8135e-05	0.000165972	2.39632	2.58129	2.87873	2.60767	2.17739	2.52828	1.33816	MLTR14.6056853.BW_ERVK_1.74-int.6056856.BW_ERV1_6.4412-int.6056858	NC_051086.1:43579446-43580118	672	2.82737	-0.497417	888.364	2.94859	2.70756	9.31347e-05	0.000417796	2.73392	2.16232	2.65016	2.26573	2.08912	2.38025	1.25111
ERVB4_1-I_MM.5844657ERVB4_1-I_MM.5844658ERVB4_1B-LTR_MM.5844659	NC_000086.8:53658189-53662871	4682	3.67043	4.13098	451.45	2.65461	1.83957	3.91883e-05	0.000165972	3.28357	2.68585	3.38034	3.37891	2.63353	3.07244	1.61938	Pman_ERVK_6.12937-int.1705431	NC_051066.1:147796539-147797186	647	2.8109	-0.573968	113.825	2.05624	0.920768	9.60453e-05	0.000417796	19.3196	8.67731	16.2474	8.84593	14.408	13.4996	3.75485
MuRRS4-int.6247030MMERGLN-int.6247031BW_ERVL-MaLR_4.186-int.6247032	NC_000087.8:78576622-78579631	3009	3.47842	3.1017	1118.7	3.04871	2.56108	4.19622e-05	0.000165972	3.00546	2.51869	2.90793	2.43477	2.33576	2.64052	1.40082	Pman_ERVK_4.503-int.1593746.BW_ERVK_6.61-int.1593748	NC_051066.1:105782947-105783573	626	2.79657	-0.640593	116.22	2.06528	0.938874	0.00010125	0.000419464	8.28783	4.08148	6.95569	5.90265	6.37712	6.32095	2.66014
Pman_ERVK_6.7971-int.2454132IAP1-MM_I.2454133	NC_000073.7:61791440-61795981	4541	3.65715	4.05979	11164.1	4.04782	4.39022	4.19723e-05	0.000165972	3.27037	2.70264	3.37395	2.90931	2.51462	2.95418	1.56276	Pman_ERVK_6.12937-int.3605366.Pman_ERVK_6.12937-int.3605367.Pman_ERVK_6.12937-int.3605368	NC_051073.1:72007363-72009825	2462	3.39129	2.12444	21.9315	1.34107	-0.511242	0.00011506	0.000437059	11.6875	7.85053	15.6045	8.99613	6.61117	10.15	3.3434
ETnERV-int.2101360	NC_000072.7:66222429-66227631	5202	3.71617	4.37617	595.514	2.77489	2.05978	4.67953e-05	0.000177026	5.70097	5.10071	6.34841	5.69528	3.79849	5.32877	2.4138	Pman_ERVK_6.12937-int.582629.Pman_ERVK_6.16297-int.582630.Pman_ERVL_5.247-int.582631	NC_051064.1:27053257-27053867	610	2.78533	-0.692873	61.4632	1.78862	0.384898	0.00011698	0.000437059	3.6725	3.81241	4.48178	3.57053	2.64726	3.6369	1.86271
RLTR9E.2387231MMERVK9E_I.2387232	NC_000073.7:32925778-32929416	3638	3.56086	3.54363	1178.74	3.07142	2.60265	5.04351e-05	0.000181934	3.09102	2.74632	3.17666	2.78751	2.31454	2.82321	1.49734	BW_ERVL_6.851-int.2264887.Pman_ERVK_6.16297-int.2264888.Pman_ERVL_5.247-int.2264889.Pman_ERVK_3.45-int.2264890	NC_051068.1:65215075-65215692	617	2.79029	-0.669834	51.8761	1.71497	0.23743	0.000120568	0.000437059	5.68289	5.28096	6.04918	4.03077	3.4857	4.9059	2.29452
MMERVK9E_I.5308132	NC_000083.7:58965569-58969795	4226	3.62593	3.89242	301.404	2.47915	1.51834	5.22776e-05	0.000181934	3.01877	2.60448	3.28378	2.86766	2.37595	2.83013	1.50087	BW_ERVL-MaLR_6.550-int.1266480.BW_ERVL-MaLR_4.186-int.1266481.BW_ERVL-MaLR_5.617-int.1266482	NC_051065.1:137067559-137068213	654	2.81558	-0.55224	106.548	2.02755	0.863316	0.000134415	0.00046118	2.29105	2.33824	3.03279	2.10057	2.44026	2.44058	1.28723
ETnERV-int.2557252	NC_000073.7:106180106-106183906	3800	3.57978	3.64506	1459.83	3.1643	2.7727	5.63738e-05	0.000188623	3.37244	2.62308	3.17692	2.91035	2.44936	2.90643	1.53925	ORR1D-int.5687302	NC_051084.1:37939152-37940589	1437	3.15746	1.03727	51.6496	1.71307	0.233625	0.000137824	0.00046118	3.00196	2.21715	2.59184	2.26977	3.04067	2.62428	1.39192
MMERVK10D3_I.6116288	NC_000087.8:9656411-9659743	3332	3.5227	3.33908	453.105	2.6562	1.84248	5.87298e-05	0.000189241	3.46455	2.7386	3.06124	2.70513	2.4524	2.88438	1.52826	BW_ERVK_5.1854-int.3642303	NC_051074.1:2263132-2263806	674	2.82866	-0.491416	850.992	2.92993	2.67018	0.000148514	0.000464972	3.7758	2.70663	2.99442	2.40291	2.74026	2.924	1.54795
MMERVK10D3_I.6102085	NC_000087.8:1820029-1823822	3793	3.57898	3.64076	516.748	2.71328	1.94698	6.18326e-05	0.000192115	2.70962	2.52373	3.34337	2.50511	2.47112	2.71059	1.43861	MTC-int.5792280.BW_ERVK_4.214-int.5792281	NC_051085.1:1155090-1155948	858	2.93349	-0.00403745	12.0408	1.08066	-1.03267	0.000149646	0.000464972	26.5346	15.1139	13.6308	11.4336	33.8853	20.1196	4.33053
RMER17D2.2975359MYSERV-int.2975360	NC_000075.7:11163174-11167070	3896	3.59062	3.70314	855.9	2.93242	2.34818	6.4419e-05	0.000192244	10.7582	9.34999	13.0769	11.1637	6.04747	10.0793	3.33332	Pman_ERVK_4.503-int.2252660.Pman_ERVL_5.247-int.2252661.Pman_ERVK_3.95-int.2252663.Pman_ERVK_4.503-int.2252664.Pman_ERVK_3.95-int.2252665	NC_051068.1:60325850-60328154	2304	3.36248	1.99051	13.992	1.14588	-0.902074	0.000155779	0.000467337	17.7308	17.1891	7.76238	17.1544	8.71239	13.7098	3.77714
BW_ERVL_4.548-int.2754898MERVL_2A-int.2754900	NC_000074.7:47273311-47278778	5467	3.73775	4.49184	874.71	2.94186	2.36547	6.88321e-05	0.000192244	3.57025	2.80054	3.79862	3.41432	2.68511	3.25377	1.70211	Pman_ERVK_3.95-int.4717927	NC_051079.1:74162258-74163233	975	2.989	0.254082	68.6506	1.83664	0.481068	0.000195521	0.000547463	15.604	10.8255	6.48521	7.74556	6.65764	9.46359	3.24239
RLTR6-int.2510655	NC_000073.7:85657813-85662230	4417	3.64513	3.99534	48.3437	1.68434	0.0632301	7.15266e-05	0.000192244	4.25413	2.76494	4.11606	3.95078	3.67046	3.75127	1.90738	Pman_ERVK_6.9887-int.2567881.Pman_ERVK_4.63-int.2567882.Pman_ERVK_4.81-int.2567883.Pman_ERVK_6.9887-int.2567884.Pman_ERVK_4.81-int.2567886	NC_051069.1:47187497-47189481	1984	3.29754	1.68858	13.0546	1.11576	-0.962379	0.000202555	0.000547463	2.235	2.06793	2.0908	2.70934	2.83675	2.38796	1.25578
MERVL_2A-int.4967579ORR1A0.4967581MT2B.4967583ORR1A3-int.4967584MERVL_2A-int.4967585	NC_000082.7:9457221-9460976	3755	3.57461	3.61732	1129.03	3.05271	2.5684	7.36401e-05	0.000192244	2.82728	2.2031	2.72689	2.72763	2.21195	2.53937	1.34447	BW_ERVL_1.171-int.4593801.Pman_ERVK_4.81-int.4593805	NC_051079.1:24153352-24153995	643	2.80821	-0.586491	283.986	2.4533	1.71581	0.000204904	0.000547463	4.99764	3.46618	3.69258	2.67727	3.89213	3.74516	1.90503
ERVB4_1-I_MM.5846111ERVB4_1-I_MM.5846112ERVB4_1B-LTR_MM.5846113	NC_000086.8:54784836-54789520	4684	3.67062	4.13198	2810.01	3.44871	3.29338	7.46192e-05	0.000192244	3.6247	3.32792	3.96328	3.88079	2.63494	3.48632	1.80171	BW_ERVL-MaLR_6.338-int.1563735.Pman_ERVL-MaLR_6.4194-int.1563738.BW_ERVL-MaLR_4.186-int.1563740	NC_051066.1:95463711-95464276	565	2.75205	-0.84761	693.539	2.84107	2.49227	0.000211826	0.000547463	3.04517	2.05361	2.21826	2.25246	2.42457	2.39881	1.26232
MMERVK10D3_I.6185018	NC_000087.8:46418625-46421966	3341	3.52388	3.34536	56.5279	1.75226	0.187581	7.51252e-05	0.000192244	2.84535	3.83391	3.62674	4.57992	4.08284	3.79375	1.92363	BW_ERVL-MaLR_4.196-int.6312823.BW_ERVL_1.242-int.6312824.BW_ERVL-MaLR_6.917-int.6312825	NW_023504783.1:22491-23620	1129	3.05269	0.550196	310.19	2.49163	1.79256	0.000213951	0.000547463	3.47215	3.38697	2.60696	2.24864	3.21949	2.98684	1.57862
RLTRETN_Mm.5390654RLTR9A.5390655MMERVK9E_I.5390656	NC_000083.7:94125000-94129718	4718	3.67376	4.14881	400.584	2.60269	1.74452	8.75598e-05	0.000210964	3.83283	3.11669	3.98333	3.42432	2.62315	3.39606	1.76386	BW_ERVL-MaLR_6.917-int.882042.Pman_ERVK_5.354-int.882043	NC_051064.1:139775245-139777730	2485	3.39533	2.14321	11.2008	1.04925	-1.09556	0.000226314	0.000562552	2.88264	3.68208	5.04265	4.62331	5.33685	4.31351	2.10886
ETnERV2-int.602ETnERV2-int.603	NC_000067.7:3410489-3414418	3929	3.59428	3.72278	22.03	1.34301	-0.561659	8.80302e-05	0.000210964	2.76048	2.33694	3.19069	2.77923	3.41663	2.8968	1.53446	Pman_ERVK_3.95-int.467151	NC_051063.1:173618995-173619829	834	2.92117	-0.0613232	419.063	2.62228	2.05417	0.000245895	0.000594246	937.623	243.723	63.0583	173.98	179.155	319.508	8.31971
RMER16-int.3340537	NC_000076.7:35349026-35353141	4115	3.61437	3.83046	198.783	2.29838	1.18739	9.1102e-05	0.000210964	3.68297	3.35154	4.47774	3.63905	2.74161	3.57858	1.83939	BW_ERVL-MaLR_3.13-int.6126133.MT2A.6126134	NC_051086.1:65484373-65484939	566	2.75282	-0.844039	16.6731	1.22202	-0.749622	0.000262251	0.000596235	27.0915	9.91469	27.758	44.6384	42.6786	30.4162	4.92677
MurERV4_19-int.2991478MurERV4_19-int.2991479MurERV4_19-int.2991480	NC_000075.7:19762305-19766599	4294	3.63286	3.92959	493.526	2.69331	1.91042	9.63867e-05	0.000210964	3.15746	2.59197	3.77072	2.89369	2.6104	3.00485	1.58729	BW_ERVK_4.214-int.4332257.BW_ERVK_4.214-int.4332259	NC_051077.1:25543704-25544267	563	2.75051	-0.85477	58.5469	1.7675	0.342625	0.000262566	0.000596235	24.8943	11.7827	35.2095	18.1036	9.65108	19.9282	4.31674
MYSERV6-int.4714951MYSERV6-int.4714952	NC_000080.7:122213491-122217229	3738	3.57264	3.60676	28.4938	1.45475	-0.357095	9.71183e-05	0.000210964	3.11479	3.05138	3.79665	2.53666	2.67236	3.03437	1.6014	MERVL_2A-int.3641924	NC_051074.1:2143321-2147483	4162	3.6193	3.18455	10.3132	1.01339	-1.16736	0.000270112	0.000596235	4.23487	3.0328	3.15807	5.03334	5.30994	4.1538	2.05443
ETnERV2-int.3928311RLTR9F.3928312	NC_000078.7:15052546-15056106	3560	3.55145	3.49317	13.0077	1.1142	-0.980564	9.92932e-05	0.000210964	2.36308	2.1587	1.91395	1.96317	1.83304	2.04639	1.03308	BW_ERVL-MaLR_6.550-int.5604603.BW_ERVK_1.139-int.5604604	NC_051084.1:9151153-9154187	3034	3.48202	2.54626	13.4602	1.12905	-0.935768	0.000274131	0.000596235	4.62748	2.81046	2.77769	3.17593	2.85842	3.25	1.70044
BW_ERVL-MaLR_5.1393-int.2320557Pman_ERV1_6.5765-int.2320558Pman_ERVK_6.9887-int.2320559RodERV21-int.2320561Pman_ERV1_6.5765-int.2320562RLTR51B_Mm.2320563	NC_000073.7:6633910-6638523	4613	3.66398	4.09642	1249.6	3.09677	2.64906	9.94238e-05	0.000210964	3.97162	3.34566	4.40365	3.75044	2.72438	3.63915	1.8636	BW_ERVL-MaLR_6.916-int.5688869.BW_ERVK_1.205-int.5688870.BW_ERVL-MaLR_6.916-int.5688872	NC_051084.1:38369013-38369570	557	2.74586	-0.876404	497.694	2.69696	2.20371	0.00028667	0.000596627	5.32235	4.91153	4.23261	3.26775	2.8894	4.12473	2.0443
MuRRS-int.6124160	NC_000087.8:13728713-13733008	4295	3.63296	3.93013	1927.98	3.2851	2.99386	0.000109985	0.000225897	3.36671	2.69746	3.85059	2.93766	2.58278	3.08704	1.62622	BW_ERVL_4.327-int.530553	NC_051064.1:4194625-4195374	749	2.87448	-0.278374	12.7553	1.10569	-0.982542	0.000300002	0.000596627	47.269	25.9254	32.3089	9.99357	17.0565	26.5107	4.7285
IAPEY3-int.1347833ERVB4_1-I_MM.1347834RLTR46.1347835ERVB4_1-I_MM.1347836ERVB4_1B-LTR_MM.1347837	NC_000070.7:62052770-62061496	8726	3.94082	5.5804	403.86	2.60623	1.751	0.00011165	0.000225897	2.35474	3.16881	2.56654	3.43855	3.08113	2.92195	1.54693	Pman_ERVK_6.9887-int.2815952.Pman_ERVK_6.9887-int.2815953.Pman_ERVL_5.247-int.2815954	NC_051070.1:22158274-22160238	1964	3.29314	1.66812	40.3551	1.6059	0.0190373	0.000301279	0.000596627	2.57254	2.39482	1.73876	2.20236	2.44128	2.26995	1.18266
MuLV-int.4222656	NC_000079.7:24512593-24515070	2477	3.39393	2.64875	1739.92	3.24053	2.91225	0.000123176	0.00024356	5.73567	12.4806	7.07503	11.0185	10.9504	9.45204	3.24063	BW_ERVL-MaLR_4.196-int.4576530.BW_ERVL-MaLR_5.1393-int.4576531	NC_051079.1:17349647-17350181	534	2.72754	-0.961552	589.49	2.77048	2.35091	0.000311391	0.000596627	3.14003	2.14941	2.05322	2.75777	2.62352	2.54479	1.34755
MMERVK9E_I.3341785RLTR9B.3341786	NC_000076.7:36052329-36058239	5910	3.77159	4.67324	120.305	2.08028	0.788114	0.000142322	0.000273785	2.94456	2.3572	2.95265	3.81248	3.22239	3.05785	1.61252	MLT1C.3161758	NC_051071.1:51079659-51080504	845	2.92686	-0.0348653	23.5316	1.37165	-0.450002	0.000311631	0.000596627	1.82367	2.19944	1.67424	2.24938	2.21176	2.0317	1.02269
Pman_ERVL-MALR_6.2763-int.3457938RLTR14.3457940RLTR14-int.3457941RLTR14-int.3457942BW_ERV1_1.413-int.3457943RLTR14-int.3457944RLTR14-int.3457945	NC_000076.7:82190973-82194514	3541	3.54913	3.48071	12.5686	1.09929	-1.00787	0.000144759	0.000273785	16.6114	26.177	9.89497	32.134	15.8807	20.1396	4.33196	ORR1F.6038075	NC_051086.1:37485711-37486325	614	2.78817	-0.679676	12.2956	1.08975	-1.01447	0.000315458	0.000596627	5.01207	4.28709	9.13931	4.63273	4.29315	5.47287	2.4523
RMER17C-int.1235734RodERV21-int.1235735Pman_ERV1_6.5765-int.1235736	NC_000070.7:12179722-12183031	3309	3.5197	3.32295	47.2528	1.67443	0.0450837	0.000151693	0.000280788	3.18371	2.42198	2.72688	3.19695	2.23568	2.75304	1.46103	BW_ERVK_1.96-int.861837.Pman_ERVK_5.354-int.861838.Pman_ERVK_5.354-int.861839	NC_051064.1:134213741-134215184	1443	3.15927	1.04569	46.8735	1.67093	0.149247	0.000322401	0.000596785	4.025	3.86327	5.5365	2.6338	4.19212	4.05014	2.01797
ERVB4_1-I_MM.5900122	NC_000086.8:80921528-80926061	4533	3.65639	4.05569	15.96	1.20303	-0.817931	0.000156887	0.000284363	15.2342	5.95168	9.06205	8.13421	7.47638	9.1717	3.19719	Pman_ERVK_4.503-int.3813540.Pman_ERVK_4.503-int.3813542	NC_051075.1:6486432-6489841	3409	3.53263	2.78157	10.2605	1.01117	-1.17181	0.000344696	0.000624761	4.88289	4.06591	2.84244	5.73215	5.83421	4.67152	2.22389
MURVY-LTR.6046298MMERGLN-int.6046299	NC_000086.8:147537615-147543504	5889	3.77004	4.66495	49.3743	1.6935	0.0800015	0.000162725	0.000288911	5.2551	3.70457	4.07067	5.41403	3.11964	4.3128	2.10863	BW_ERVK_1.96-int.5790581.Pman_ERVK_6.7639-int.5790582.Pman_ERVL_5.247-int.5790583	NC_051085.1:324930-326097	1167	3.06707	0.617039	15.6504	1.19452	-0.804671	0.000380176	0.000675006	2.68511	3.7926	5.18978	2.94812	3.55367	3.63386	1.8615
Pman_ERV1_6.5765-int.5282819RodERV21-int.5282820Pman_ERV1_5.407-int.5282821RLTR51A_Mm.5282822	NC_000083.7:48488269-48492918	4649	3.66736	4.11451	13121.6	4.11799	4.51868	0.000170877	0.000291501	3.55961	2.96655	4.48162	3.13795	2.6844	3.36602	1.75105	Pman_ERVK_4.318-int.2644298	NC_051069.1:78443628-78444139	511	2.70842	-1.05045	94.1444	1.97379	0.755688	0.000389808	0.000678266	2.3577	2.57241	2.51054	2.10552	3.52833	2.6149	1.38676
RLTR22_Mur.4232RLTR30E_MM.4233	NC_000067.7:5179045-5184669	5624	3.75005	4.55776	8701.91	3.93961	4.19212	0.000170882	0.000291501	6.29737	16.6344	8.79647	14.801	11.4903	11.6039	3.53654	Pman_ERVK_6.12937-int.4308185	NC_051077.1:15346877-15348747	1870	3.27184	1.56909	19.5513	1.29117	-0.611144	0.000399985	0.000682327	2.74385	2.35289	1.9971	2.58768	3.37395	2.61109	1.38465
MuRRS4-int.5800765RLTR1B-int.5800766RLTR1B-int.5800767	NC_000086.8:34074144-34077340	3196	3.50461	3.24206	259.356	2.4139	1.39888	0.000182083	0.000304369	25.3371	13.0199	21.089	34.5858	10.2783	20.862	4.38281	BW_ERVK_5.253-int.5936553	NC_051086.1:829685-830282	597	2.77597	-0.73637	38.1332	1.5813	-0.0302099	0.000445201	0.000735227	2.57066	2.847	1.98014	1.95897	2.05107	2.28157	1.19002
BW_ERVL-MaLR_4.196-int.3084390MMERVK10D3_I.3084391IAP-d-int.3084392MMERVK10D3_I.3084393RLTR12F.3084394MYSERV-int.3084395BW_ERVL-MaLR_4.186-int.3084396	NC_000075.7:57276719-57284714	7995	3.90282	5.37671	42.3253	1.6266	-0.0424788	0.000185421	0.000304369	5.20845	7.14963	9.6239	4.49442	5.29758	6.3548	2.66785	Pman_ERVK_4.318-int.6201433.Pman_ERVL-MALR_6.2185-int.6201435.Pman_ERVL_6.1470-int.6201437	NC_051086.1:89734058-89734837	779	2.89154	-0.199077	14.0855	1.14877	-0.896282	0.000450132	0.000735227	3.23826	2.87643	2.76673	1.89771	2.46993	2.64981	1.40589
MuRRS4-int.5247251MuRRS4-int.5247252Pman_ERVK_6.9887-int.5247253	NC_000083.7:35045502-35050502	5000	3.69897	4.28397	114.701	2.05957	0.750187	0.000206097	0.00033205	4.46495	3.19923	4.27891	5.02398	2.88859	3.97113	1.98955	Pman_ERVK_3.95-int.2389045.Pman_ERVK_4.503-int.2389046	NC_051068.1:112177105-112178330	1225	3.08814	0.714979	33.0634	1.51935	-0.154266	0.000456348	0.000735227	2.04896	2.01648	1.76775	2.44993	1.696	1.99583	0.996986
MYSERV16_I.220622ORR1A0.220623MT2B.220627ORR1A0.220628ORR1A0.220629MYSERV16_I.220630RLTR19.220631	NC_000067.7:102550520-102554186	3666	3.56419	3.56148	27.7476	1.44323	-0.378194	0.000215384	0.000340692	3.17706	2.42696	2.06296	2.43145	2.81217	2.58212	1.36855	BW_ERVL-MaLR_6.917-int.5605526.MERVL_2A-int.5605527.Pman_ERVK_3.95-int.5605528	NC_051084.1:9516886-9517453	567	2.75358	-0.840475	175.7	2.24477	1.29827	0.000479242	0.000758074	6.2796	3.23596	3.36259	3.19299	3.5796	3.93015	1.97458
Pman_ERV1_6.921-int.4017148MuLV-int.4017149Pman_ERV1_6.921-int.4017150	NC_000078.7:54821459-54829293	7834	3.89398	5.32935	42.6979	1.63041	-0.0355098	0.000222123	0.000345079	3.88731	4.47652	2.98565	5.3213	3.18112	3.97038	1.98928	BW_ERVL-MaLR_6.338-int.4095410.MT-int.4095411	NC_051076.1:24824324-24825646	1322	3.12123	0.86885	11.0375	1.04287	-1.10833	0.000494577	0.000768361	4.1986	2.83806	3.42064	5.18333	6.14555	4.35724	2.12341
MURVY-int.1753751	NC_000071.7:79959708-79963816	4108	3.61363	3.82649	357.852	2.5537	1.65483	0.000238934	0.000361442	5.10459	4.22028	6.05881	5.08524	2.96499	4.68678	2.2286	Pman_ERVK_3.95-int.370902	NC_051063.1:140117050-140118816	1766	3.24699	1.45355	36.946	1.56757	-0.057715	0.000520502	0.00079346	4.50175	2.43711	2.509	3.22508	3.11908	3.1584	1.6592
MuRRS4-int.5799560	NC_000086.8:33233158-33236587	3429	3.53517	3.40589	16.9957	1.23034	-0.767941	0.000245712	0.000361442	4.35294	4.07614	8.49095	4.64924	6.06449	5.52675	2.46643	BW_ERVK_4.214-int.3144411	NC_051071.1:42838670-42839174	504	2.70243	-1.0783	14.5812	1.16379	-0.866203	0.000533084	0.00079346	22.2494	6.00567	14.7644	26.2458	11.3064	16.1143	4.01027
MMERGLN-int.4477195	NC_000080.7:17866916-17874232	7316	3.86427	5.17009	52.4058	1.71938	0.127379	0.000246939	0.000361442	2.50062	4.16294	4.22019	4.43962	4.40988	3.94665	1.98063	Pman_ERVK_4.318-int.6078695	NC_051086.1:51424784-51425388	604	2.78104	-0.712832	21.5435	1.33332	-0.526763	0.000540026	0.00079346	12.7869	5.51751	8.83766	13.215	23.719	12.8152	3.67979
ERVB4_1-I_MM.5845536ERVB4_1-I_MM.5845537ERVB4_1B-LTR_MM.5845538	NC_000086.8:54386196-54390882	4686	3.6708	4.13297	47.6756	1.6783	0.0521649	0.000249267	0.000361442	3.73033	4.85892	3.56473	3.58576	2.53488	3.65492	1.86984	Pman_ERVK_4.318-int.208308	NC_051063.1:78434969-78435708	739	2.86864	-0.305514	1308.89	3.1169	3.04457	0.000553352	0.00079346	2.64563	2.0575	1.70655	2.04367	1.92373	2.07542	1.0534
ERVL-int.2007592ETnERV2-int.2007593MMERVK9C_I.2007594ERVB7_2-LTR_MM.2007595	NC_000072.7:24193464-24198255	4791	3.68043	4.18456	203.116	2.30774	1.20454	0.000262875	0.000374913	3.8946	3.10819	3.83886	3.9258	2.34631	3.42275	1.77516	BW_ERVL_6.649-int.810305	NC_051064.1:119351250-119351839	589	2.77012	-0.763611	33.78	1.52866	-0.13562	0.000562509	0.00079346	3.69139	7.40112	11.1631	8.76297	11.5027	8.50427	3.08819
RMER15-int.3631697RodERV21-int.3631698Pman_ERV1_6.5765-int.3631699	NC_000077.7:27695969-27699483	3514	3.5458	3.46289	66.3061	1.82155	0.314437	0.000288888	0.000405378	2.87015	2.83663	2.81006	2.34233	1.92021	2.55588	1.35382	MLT1E1.2857970.Pman_ERVK_5.528-int.2857971.Pman_ERV1_6.3286-int.2857972.Pman_ERV1_6.3286-int.2857973.Pman_ERV1_6.3286-int.2857974	NC_051070.1:41912601-41913441	840	2.92428	-0.0468487	21	1.32222	-0.548982	0.000565454	0.00079346	1.98694	2.49266	2.29261	2.95145	1.85194	2.31512	1.21109
MMERGLN-int.5386306	NC_000083.7:91869670-91873833	4163	3.61941	3.85746	38.1277	1.58124	-0.12552	0.000297466	0.000410792	4.6471	4.07128	2.66031	2.9076	3.20247	3.49775	1.80643	Pman_ERVK_5.888-int.467181.Pman_ERV1_5.407-int.467182.Pman_ERVK_5.888-int.467183	NC_051063.1:173630277-173630971	694	2.84136	-0.432372	13.7678	1.13887	-0.916117	0.000594891	0.000821516	48.64	8.27048	32.6783	16.0987	36.991	28.5357	4.8347
RodERV21-int.5954939Pman_ERV1_6.5765-int.5954940RodERV21-int.5954941Pman_ERV1_5.407-int.5954942RLTR51A_Mm.5954943	NC_000086.8:104103740-104107493	3753	3.57438	3.61608	197.441	2.29544	1.18201	0.000333972	0.000451289	11.2175	8.41306	13.6811	17.5241	5.35564	11.2383	3.49035	Pman_ERVK_3.95-int.5557393	NC_051083.1:128435037-128436059	1022	3.00945	0.349144	73.2793	1.86498	0.537808	0.000609424	0.000823518	9.57888	5.48559	3.67085	4.58913	4.16044	5.49698	2.45864
MuRRS4-int.2426467	NC_000073.7:47016522-47020563	4041	3.60649	3.78821	68.2129	1.83387	0.336979	0.000337172	0.000451289	3.89788	4.07654	5.76043	4.28043	2.68374	4.13981	2.04956	LTR33.4738707.BW_ERVK_4.214-int.4738708	NC_051080.1:270109-270986	877	2.943	0.0401886	23.8914	1.37824	-0.436806	0.000615272	0.000823518	7.64113	6.71595	13.1471	26.7593	9.52231	12.7572	3.67324
ERVB5_1-I_MM.3630783ORR1A0.3630784	NC_000077.7:27151819-27155852	4033	3.60563	3.7836	50.1767	1.7005	0.0928189	0.000396285	0.000522382	5.03918	5.72998	7.92335	5.63785	3.10459	5.48699	2.45602	Pman_ERVK_5.354-int.4100462.MYSERV6-int.4100463	NC_051076.1:26832527-26833474	947	2.97635	0.195246	86.1067	1.93504	0.678083	0.00063741	0.000833784	3.09126	1.9298	2.11469	2.03504	2.51657	2.33747	1.22495
MMERVK9E_I.2782675RMER16-int.2782676RLTR9A3A.2782677RMER16-int.2782678	NC_000074.7:61020419-61024950	4531	3.65619	4.05466	140.298	2.14705	0.910348	0.000409878	0.000532232	2.66483	2.71668	2.38965	2.37563	1.74957	2.37927	1.25052	RLTR14.3394915.BW_ERVK_4.265-int.3394916	NC_051072.1:51765802-51766317	515	2.71181	-1.03471	40.9842	1.61262	0.0324904	0.000644321	0.000833784	11.5542	5.45574	15.6736	24.4128	8.776	13.1745	3.71967
ERVB4_1-I_MM.5844533ERVB4_1-I_MM.5844534ERVB4_1B-LTR_MM.5844535	NC_000086.8:53567186-53571868	4682	3.67043	4.13098	151.261	2.17973	0.970169	0.00042139	0.000539131	3.68331	4.50287	2.99868	3.65223	2.31796	3.43101	1.77863	Pman_ERVK_6.2843-int.5808872.Pman_ERVK_6.3968-int.5808873.Pman_ERVK_4.144-int.5808874.Pman_ERVK_4.144-int.5808875	NC_051085.1:7271326-7271995	669	2.82543	-0.506451	13.9808	1.14553	-0.902772	0.000659406	0.000833784	2.51222	3.2277	5.29287	4.5078	5.08927	4.12597	2.04473
MMETn-int.5204301	NC_000083.7:19733950-19738616	4666	3.66894	4.12301	12243.5	4.0879	4.4636	0.000453206	0.000571439	3.72819	2.89269	5.45211	3.38541	2.80348	3.65238	1.86884	BW_ERVK_1.202-int.3436861.Pman_ERVL_5.247-int.3436865	NC_051073.1:595649-596197	548	2.73878	-0.909297	51.5747	1.71244	0.232363	0.000661277	0.000833784	47.0859	15.9497	55.8776	14.5922	100.606	46.8222	5.54912
ERVB7_2-LTR_MM.5204235MMERVK9C_I.5204236	NC_000083.7:19701640-19705201	3561	3.55157	3.49382	374.737	2.57373	1.69149	0.000466949	0.000580352	3.2022	2.70266	3.9064	2.45568	2.22965	2.89932	1.53571	Pman_ERVK_6.3692-int.1084228.RLTR35B_MM.1084229	NC_051065.1:67253793-67254300	507	2.70501	-1.06632	41.6469	1.61958	0.046439	0.00069295	0.000861238	6.00778	7.06368	3.24174	3.76353	3.43322	4.70199	2.23327
BW_ERV1_1.368-int.872233	NC_000069.7:3029126-3035316	6190	3.79169	4.781	396.12	2.59783	1.73562	0.000485878	0.000587455	2.35857	1.9329	3.32296	2.79185	2.5067	2.58259	1.36882	ORR1A3-int.5040877	NC_051081.1:50888358-50888865	507	2.70501	-1.06632	27.3417	1.43683	-0.319502	0.000716994	0.00087857	2.36521	4.7039	3.31342	2.75759	2.68403	3.16483	1.66213
ETnERV2-int.5204910MMERVK9E_I.5204911	NC_000083.7:20100955-20104568	3613	3.55787	3.52757	27.1691	1.43408	-0.394946	0.000486172	0.000587455	8.38751	6.90711	3.5837	6.48695	10.9539	7.26383	2.86073	BW_ERVL-MaLR_3.13-int.2444319.BW_ERVL-MaLR_6.338-int.2444320.BW_ERVL-MaLR_6.916-int.2444321	NC_051069.1:3135130-3135643	513	2.71012	-1.04256	25.8775	1.41292	-0.367365	0.000750312	0.000906627	1.93175	3.04396	3.55524	2.63509	2.35137	2.70348	1.43482
IAPEY3C_LTR.1948887Pman_ERVK_6.10168-int.1948888IAPEY3-int.1948889IAPEY3-int.1948890	NC_000071.7:145487693-145494951	7258	3.86082	5.15156	26.2495	1.41912	-0.422325	0.000652625	0.00077778	2.23761	3.10496	4.10693	2.38406	2.6879	2.90429	1.53819	RMER15-int.6293939	NW_023504528.1:46438-47258	820	2.91381	-0.0955061	11.3636	1.05552	-1.08301	0.000769279	0.000916812	14.6018	14.5373	9.34109	18.7989	61.3573	23.7273	4.56847
ERVB4_1-I_MM.5845173ERVB4_1-I_MM.5845174ERVB4_1B-LTR_MM.5845175	NC_000086.8:54098676-54103360	4684	3.67062	4.13198	16.3112	1.21248	-0.800628	0.00068124	0.000800917	3.57577	2.54045	4.15497	4.6195	2.46343	3.47082	1.79528	BW_ERVK_6.2051-int.752286.Pman_ERVK_4.81-int.752287	NC_051064.1:98182246-98183120	874	2.94151	0.0332696	19.6922	1.29429	-0.6049	0.000790069	0.000928865	2.52361	2.93847	1.85028	3.46027	3.14707	2.78394	1.47713
Pman_ERV1_6.921-int.370314MuLV-int.370315MuLV-int.370316	NC_000067.7:164051854-164055971	4117	3.61458	3.83159	97.0625	1.98705	0.617425	0.000709555	0.00082309	3.2323	2.26713	4.32001	2.56072	2.60045	2.99612	1.5831	BW_ERVL-MaLR_6.550-int.5605195.BW_ERVK_1.139-int.5605196	NC_051084.1:9383429-9386465	3036	3.4823	2.54759	42.5407	1.6288	0.0649042	0.000804375	0.000933075	2.4079	2.08962	1.94161	1.61681	2.55518	2.12222	1.08558
MuRRS4-int.6189154MMERGLN-int.6189155BW_ERVL-MaLR_4.186-int.6189156	NC_000087.8:48696219-48699226	3007	3.47813	3.10015	10.4934	1.02092	-1.15134	0.00073158	0.000837467	3.6724	2.88868	4.47518	3.8625	2.15597	3.41095	1.77017	BW_ERVL_6.649-int.4736096.Pman_ERVL-MALR_6.2185-int.4736097	NC_051079.1:83085710-83086222	512	2.70927	-1.0465	305.538	2.48507	1.77942	0.000846672	0.000969217	2.98352	1.74043	2.83163	2.70397	2.20147	2.4922	1.31742
BW_ERV1_1.368-int.6275964	NT_166471.1:227-4257	4030	3.60531	3.78187	20.8117	1.31831	-0.606891	0.000767357	0.000867017	2.68731	2.06904	3.48849	2.03415	2.42217	2.54023	1.34496	BW_ERVK_6.2051-int.668209	NC_051064.1:61522547-61524157	1610	3.20683	1.26681	42.9702	1.63317	0.0736388	0.000859126	0.000970701	2.91835	2.19812	1.76205	1.90906	2.35523	2.22856	1.15611
MMERVK9E_I.119169RLTR9B.119170	NC_000067.7:58723894-58729685	5791	3.76275	4.62588	135.076	2.13058	0.88019	0.000784641	0.000875175	4.57349	10.1949	4.61614	3.77201	4.20752	5.47281	2.45228	Pman_ERVK_4.503-int.4256299	NC_051076.1:83144213-83145340	1127	3.05192	0.546616	52.5049	1.7202	0.247907	0.000882832	0.000981619	3.39522	1.9095	2.14789	2.24482	2.40665	2.42082	1.27549
RLTR51A_Mm.5811112Pman_ERV1_6.5765-int.5811113RodERV21-int.5811114Pman_ERV1_6.5765-int.5811115Pman_ERV1_6.5765-int.5811116	NC_000086.8:38059447-38063525	4078	3.61045	3.80943	465.831	2.66823	1.8645	0.000829659	0.000913676	3.4135	3.29439	3.08357	6.48485	2.98051	3.85136	1.94537	MTE-int.2253577	NC_051068.1:60740107-60741009	902	2.95521	0.0969429	105.609	2.0237	0.855622	0.000891355	0.000981619	39.1063	23.0117	21.2992	24.2528	5.41206	22.6164	4.4993
MURVY-LTR.6045871MMERGLN-int.6045872	NC_000086.8:147352010-147355861	3851	3.58557	3.67609	15.1163	1.17945	-0.861116	0.000855035	0.000929856	1.86584	1.68497	2.46702	2.43014	1.81891	2.05338	1.038	BW_ERVL-MaLR_5.617-int.5697177.MLT1A0.5697178	NC_051084.1:41251128-41251663	535	2.72835	-0.957774	66.5395	1.82308	0.453906	0.000916508	0.000992201	41.3795	31.18	13.7488	39.6564	6.87055	26.5671	4.73157
MMERVK9E_I.1287434MMERVK9E_I.1287435	NC_000070.7:37999169-38003125	3956	3.59726	3.73872	123.174	2.09052	0.806847	0.000868513	0.000932844	7.53	3.87233	6.40626	7.39963	2.99379	5.6404	2.4958	BW_ERVL-MaLR_6.754-int.3572340.Pman_ERVL-MALR_6.4543-int.3572342	NC_051073.1:59865523-59866039	516	2.71265	-1.03079	28.3718	1.45289	-0.287343	0.000948509	0.000992201	8.78295	4.98764	2.90605	8.13262	5.51592	6.06504	2.60052
ERVB4_1B-I_MM.6122400ERVB4_1-I_MM.6122401ERVB4_1B-LTR_MM.6122402	NC_000087.8:12822338-12824767	2429	3.38543	2.60319	118.947	2.07535	0.779084	0.000896526	0.000942914	1.89189	1.83819	2.01509	1.927	2.878	2.11003	1.07727	Pman_ERVK_3.95-int.4615273	NC_051079.1:31802018-31804302	2284	3.3587	1.97291	11.7502	1.07004	-1.05392	0.000970214	0.000992201	12.1922	3.78224	4.87673	4.7836	7.50174	6.6273	2.72842
MMERGLN-int.5251862	NC_000083.7:36411826-36417577	5751	3.75974	4.60975	30.6978	1.48711	-0.297857	0.000904126	0.000942914	3.22704	9.55669	6.46878	4.9022	4.10224	5.65139	2.49861	BW_ERVK_4.214-int.3193236	NC_051071.1:62417367-62418035	668	2.82478	-0.509472	18.5664	1.26873	-0.656089	0.000976322	0.000992201	15.1924	3.89439	13.6613	13.0838	7.0277	10.5719	3.40216
MERVL_2A-int.5619727	NC_000085.7:12199717-12203010	3293	3.51759	3.31167	48.9286	1.68956	0.0727926	0.000910397	0.000942914	3.61179	2.70324	6.51214	4.45035	3.10633	4.07677	2.02743	Pman_ERVK_5.351-int.3641746.Pman_ERVK_6.3968-int.3641747	NC_051074.1:2085058-2086001	943	2.97451	0.186699	54.3901	1.73552	0.278584	0.000981642	0.000992201	4.79422	2.18192	4.66777	4.58272	5.55181	4.35569	2.1229
RLTR14-int.6049992RLTR14-int.6049993BW_ERV1_1.413-int.6049994RLTR14-int.6049995	NC_000086.8:149282391-149285822	3431	3.53542	3.40724	48.6624	1.68719	0.0684551	0.000928453	0.000948108	8.66303	4.28743	8.19161	9.31281	3.34794	6.76056	2.75714	MERVL_2A-int.6312829.MERVL_2A-int.6312830.MERVL_2A-int.6312831.BW_ERVL-MaLR_5.1393-int.6312832	NW_023504783.1:23891-25206	1315	3.11893	0.85813	142.547	2.15396	1.11644	0.000982592	0.000992201	4.68039	3.50092	2.55672	2.18985	3.13021	3.21162	1.6833
MMERVK10C-int.2346460	NC_000073.7:18192348-18197819	5471	3.73807	4.49355	32.0483	1.50581	-0.263625	0.000937207	0.000948108	2.77228	6.7296	3.45679	6.48859	5.242	4.93785	2.30388	Pman_ERVK_4.503-int.660458.BW_ERVK_1.202-int.660460.Pman_ERVK_6.9887-int.660461.BW_ERVK_1.202-int.660464	NC_051064.1:58517936-58521098	3162	3.49996	2.6297	10.6896	1.02896	-1.13618	0.000989588	0.000992201	7.07994	4.25749	5.59805	3.18849	10.0868	6.04216	2.59506
MMERGLN-int.2394481MMERGLN-int.2394482	NC_000073.7:35265298-35270086	4788	3.68015	4.1831	22.5136	1.35244	-0.544394	0.000963448	0.00096345	3.73992	2.28743	3.6435	4.45054	2.36115	3.29651	1.72094	Pman_ERVK_6.9887-int.2602984.Pman_ERVK_4.503-int.2602986	NC_051069.1:61090753-61092565	1812	3.25816	1.50547	93.7455	1.97195	0.751996	0.000992201	0.000992201	3.02275	2.28043	1.65872	2.46409	2.28429	2.34206	1.22778
