## Supplementary material for "Dermal fibroblast cultures recapitulate differences between deermice and mice in responses to a Toll-like receptor agonist": zipped archive of supplemental figures, tables, and text: TableS5.xlsx

### Sheet: Table S5
Table S5.
M. musculus ERV/TE	M .muscullus genome location	ERV/TE length	strand	ORF start	ORF end	ORF length	peptide length	ORF/ERV proportion	Gag-pol	Env	peptide sequence
IAPEY3-int.1347833ID=ERVB4_1-I_MM.1347834ID=RLTR46.1347835ID=ERVB4_1-I_MM.1347836ID=ERVB4_1B-LTR_MM.1347837	NC_000070.7:62052770-62061496	8726	plus	256	912	657	218	0.0752922	yes	no	MGTSYSVVTALQSVLRQHGLKIATKTLEGFFKEIDRIAPWYACSGSLTIASWEKLKGDLVREQQNGKLKAGTMPLWKLVRSCLKDEECQQMVKAGQRVLEEVQDSLSETEQGERLGVQRKRGAPKKKSLSSDLEPEEERNEGKYALGEIRKRDEKGEMETDRSGEAPRGGSLYLLLDEFKALGFDSSELDEELGPSEEIDSEEEAARYEEERYHPDER*
IAPEY3-int.1347833ID=ERVB4_1-I_MM.1347834ID=RLTR46.1347835ID=ERVB4_1-I_MM.1347836ID=ERVB4_1B-LTR_MM.1347837	NC_000070.7:62052770-62061496	8726	plus	2731	2892	162	53	0.0185652	yes	no	MGMTLTNEYSRQAVQMMKKMGYKEGRGLGKGEKGRLEPIPQEGNNGRQGLGFS*
IAPEY3-int.1347833ID=ERVB4_1-I_MM.1347834ID=RLTR46.1347835ID=ERVB4_1-I_MM.1347836ID=ERVB4_1B-LTR_MM.1347837	NC_000070.7:62052770-62061496	8726	plus	3334	3606	273	90	0.0312858	yes	no	MANSPTMCQLYVQLALKSVRNHFPSLLLILYMDDILICHKNSQLLQDAYPILIKTLGQWGLQVATEKVQVARMGTFLGSLIYPDKLFLKS*
IAPEY3-int.1347833ID=ERVB4_1-I_MM.1347834ID=RLTR46.1347835ID=ERVB4_1-I_MM.1347836ID=ERVB4_1B-LTR_MM.1347837	NC_000070.7:62052770-62061496	8726	plus	3904	3999	96	31	0.0110016	no	no	MDPCCGSTLMLPLQKSLNGILMQLLNLHFGG*
IAPEY3-int.1347833ID=ERVB4_1-I_MM.1347834ID=RLTR46.1347835ID=ERVB4_1-I_MM.1347836ID=ERVB4_1B-LTR_MM.1347837	NC_000070.7:62052770-62061496	8726	plus	5506	5835	330	109	0.037818	yes	no	MGEQRWAILSAFSKPMPVRHDAIVFPKFFTTNKKLDLPYLPFDPLRVLLGENRSLQEQGSLCFQLSQKGDCIQLSICMLGSFKDSGTVNLTQTREKGNNSIIHVTWFWW*
IAPEY3-int.1347833ID=ERVB4_1-I_MM.1347834ID=RLTR46.1347835ID=ERVB4_1-I_MM.1347836ID=ERVB4_1B-LTR_MM.1347837	NC_000070.7:62052770-62061496	8726	plus	6583	6765	183	60	0.0209718	yes	no	MAGTVQTGTKLNQLSVEVTDAINVQTSASAQLKGGLMILNQHLDLVEEQIGVLYQLAQLS*
IAPEY3-int.1347833ID=ERVB4_1-I_MM.1347834ID=RLTR46.1347835ID=ERVB4_1-I_MM.1347836ID=ERVB4_1B-LTR_MM.1347837	NC_000070.7:62052770-62061496	8726	plus	8565	8654	90	29	0.010314	no	no	MGVRRRYRKGDYNSAFTASGARKGTERRE*
IAPEY3-int.1347833ID=ERVB4_1-I_MM.1347834ID=RLTR46.1347835ID=ERVB4_1-I_MM.1347836ID=ERVB4_1B-LTR_MM.1347837	NC_000070.7:62052770-62061496	8726	minus	5819	5956	138	45	0.0158148	no	no	MAATPLHPLHHNGVQFWFDEDAPSHSNWETGMYRLARLSITTKTM*
IAPEY3-int.1347833ID=ERVB4_1-I_MM.1347834ID=RLTR46.1347835ID=ERVB4_1-I_MM.1347836ID=ERVB4_1B-LTR_MM.1347837	NC_000070.7:62052770-62061496	8726	minus	2815	2925	111	36	0.0127206	no	no	MVWAWSPQRPLGKTQTLSPIITFLRDRFKSTLLSFP*
IAPEY3-int.1347833ID=ERVB4_1-I_MM.1347834ID=RLTR46.1347835ID=ERVB4_1-I_MM.1347836ID=ERVB4_1B-LTR_MM.1347837	NC_000070.7:62052770-62061496	8726	minus	1635	1763	129	42	0.0147834	no	no	MVAAKPALVSGPPSSWQTFNQSCNPLLFLGVIAALHSCVACS*
IAPEY3-int.1347833ID=ERVB4_1-I_MM.1347834ID=RLTR46.1347835ID=ERVB4_1-I_MM.1347836ID=ERVB4_1B-LTR_MM.1347837	NC_000070.7:62052770-62061496	8726	minus	270	476	207	68	0.0237222	no	no	MVPALSLPFCCSLTRSPFSFSQEAIVKDPEHAYHGAMRSISLKKPSRVLVAIFRPCCLRTDCKAVTTE*
ORR1A0.4538259ID=IAPEY_LTR.4538260ID=ORR1A0.4538261ID=MT2B.4538262ID=ORR1A0.4538263ID=RodERV21-int.4538264ID=RodERV21-int.4538265	NC_000080.7:45179235-45187712	8477	plus	4406	4570	165	54	0.0194644	no	no	MASKQHPRSQYYLWTLKIQPAIREFEKDSLSPRLLLFLILSLFFILSVPPLSSF*
ORR1A0.4538259ID=IAPEY_LTR.4538260ID=ORR1A0.4538261ID=MT2B.4538262ID=ORR1A0.4538263ID=RodERV21-int.4538264ID=RodERV21-int.4538265	NC_000080.7:45179235-45187712	8477	plus	6161	6250	90	29	0.010617	no	no	MDLQVWNAQNPSAAKHHPPLIPWLASPAS*
ORR1A0.4538259ID=IAPEY_LTR.4538260ID=ORR1A0.4538261ID=MT2B.4538262ID=ORR1A0.4538263ID=RodERV21-int.4538264ID=RodERV21-int.4538265	NC_000080.7:45179235-45187712	8477	plus	8120	8209	90	29	0.010617	no	no	MELDTIHPVPPSPSFLNPTNHSLHHKLLV*
ORR1A0.4538259ID=IAPEY_LTR.4538260ID=ORR1A0.4538261ID=MT2B.4538262ID=ORR1A0.4538263ID=RodERV21-int.4538264ID=RodERV21-int.4538265	NC_000080.7:45179235-45187712	8477	minus	7259	7348	90	29	0.010617	no	no	MDGGCDVGPTFSKAIRYKLFNYFSVIIQV*
ORR1A0.4538259ID=IAPEY_LTR.4538260ID=ORR1A0.4538261ID=MT2B.4538262ID=ORR1A0.4538263ID=RodERV21-int.4538264ID=RodERV21-int.4538265	NC_000080.7:45179235-45187712	8477	minus	6545	6658	114	37	0.0134482	no	no	MGMRYHSTEIRGKLLNLDTFLNLRVDDPVGLRCKKED*
ORR1A0.4538259ID=IAPEY_LTR.4538260ID=ORR1A0.4538261ID=MT2B.4538262ID=ORR1A0.4538263ID=RodERV21-int.4538264ID=RodERV21-int.4538265	NC_000080.7:45179235-45187712	8477	minus	4638	4733	96	31	0.0113248	no	no	MGPCESLFGQPVAGEGKRETEGVEKKSELWV*
BW_ERVL-MaLR_4.196-int.3084390ID=MMERVK10D3_I.3084391ID=IAP-d-int.3084392ID=MMERVK10D3_I.3084393ID=RLTR12F.3084394ID=MYSERV-int.3084395ID=BW_ERVL-MaLR_4.186-int.3084396	NC_000075.7:57276719-57284714	7995	plus	253	765	513	170	0.0641651	yes	no	MGNTTSGHSVRPALKDLLKVKGIGLKGETLEKILKVVDQMAPWFPVSVHLTGPSWEKLGKDLKFAEERGILQVWKLVRNCIEDKERCGAELQKGNETLNQVREERSQKSDDESSSSEGDMSEDDLESIADSLEKVKVKVQLSVPGCCCGRHLMLPKAPQGVVCIPKHGES*
BW_ERVL-MaLR_4.196-int.3084390ID=MMERVK10D3_I.3084391ID=IAP-d-int.3084392ID=MMERVK10D3_I.3084393ID=RLTR12F.3084394ID=MYSERV-int.3084395ID=BW_ERVL-MaLR_4.186-int.3084396	NC_000075.7:57276719-57284714	7995	plus	1281	1379	99	32	0.0123827	yes	no	MAMPLVKQLIFEQCTKECRQAINPYKHRGLEV*
BW_ERVL-MaLR_4.196-int.3084390ID=MMERVK10D3_I.3084391ID=IAP-d-int.3084392ID=MMERVK10D3_I.3084393ID=RLTR12F.3084394ID=MYSERV-int.3084395ID=BW_ERVL-MaLR_4.186-int.3084396	NC_000075.7:57276719-57284714	7995	plus	1730	1822	93	30	0.0116323	no	no	MVALSQKMGDGDPDLRTLKYMGQSQRNGPI*
BW_ERVL-MaLR_4.196-int.3084390ID=MMERVK10D3_I.3084391ID=IAP-d-int.3084392ID=MMERVK10D3_I.3084393ID=RLTR12F.3084394ID=MYSERV-int.3084395ID=BW_ERVL-MaLR_4.186-int.3084396	NC_000075.7:57276719-57284714	7995	plus	6809	6922	114	37	0.0142589	no	no	MARSLYKCLSHKIMWYTRNMLYILICKTLLHIISDMC*
BW_ERVL-MaLR_4.196-int.3084390ID=MMERVK10D3_I.3084391ID=IAP-d-int.3084392ID=MMERVK10D3_I.3084393ID=RLTR12F.3084394ID=MYSERV-int.3084395ID=BW_ERVL-MaLR_4.186-int.3084396	NC_000075.7:57276719-57284714	7995	minus	6881	7024	144	47	0.0180113	no	no	MVLSSDMADSLITHLFEVLTVMEMLVQIESDNASAHVTNNMKQCFTD*
BW_ERVL-MaLR_4.196-int.3084390ID=MMERVK10D3_I.3084391ID=IAP-d-int.3084392ID=MMERVK10D3_I.3084393ID=RLTR12F.3084394ID=MYSERV-int.3084395ID=BW_ERVL-MaLR_4.186-int.3084396	NC_000075.7:57276719-57284714	7995	minus	5437	5577	141	46	0.017636	no	no	MGKGMKRKKGDIKMIRGRLLSLLLGQRTLITQIIYIWCRLYILIQI*
BW_ERVL-MaLR_4.196-int.3084390ID=MMERVK10D3_I.3084391ID=IAP-d-int.3084392ID=MMERVK10D3_I.3084393ID=RLTR12F.3084394ID=MYSERV-int.3084395ID=BW_ERVL-MaLR_4.186-int.3084396	NC_000075.7:57276719-57284714	7995	minus	3363	3509	147	48	0.0183865	no	no	MVVIVYWLGPNRDVATVYPPIAFENHSMSSNYLSESEFSGEILDYQKF*
BW_ERVL-MaLR_4.196-int.3084390ID=MMERVK10D3_I.3084391ID=IAP-d-int.3084392ID=MMERVK10D3_I.3084393ID=RLTR12F.3084394ID=MYSERV-int.3084395ID=BW_ERVL-MaLR_4.186-int.3084396	NC_000075.7:57276719-57284714	7995	minus	242	382	141	46	0.017636	no	no	MGPSDLPLSEFFPGFPLSAQFLSPLGGLSRPDEQNVLMLCFPYCLV*
Pman_ERV1_6.921-int.1747342ID=MuLV-int.1747343ID=Pman_ERV1_6.921-int.1747344	NC_000071.7:77078813-77086647	7834	plus	722	2332	1611	536	0.205642	yes	no	MGQTVTTPLSLTLQHWGDVQRIASNQSVDVKKRRWITFCSAEWPTFNVGWPQDGTFNLSIISQVKSRVFCPGPHGHPDQVPYIVTWEALAYDPPPWVKPFVSPKLPPLPTAPVLPPGPSAQPPSRSALYPALTPSIKSKPPKPQVLPDSGGPLIDLLTEDPPPYRAQPSSSARENDEEEAATTSEVSPPSPMVSRLRGRRDPPAVDSTTSQAFPLRMGGDGQLQYWPFSSSDLYNWKNNNPSFSEDPGKLTALIESVLITHQPTWDDCQQLLGTLLTGEEKQRVLLEARKAVRGNDGRPTQLPNEVNAAFPLERPGWDYTTTEGRNHLVLYRQLLLAGLQNAGRSPTNLAKVKGITQGPNESPSAFLERLKEAYRRYTPYDPEDPGQETNVSMSFIWQS…
Pman_ERV1_6.921-int.1747342ID=MuLV-int.1747343ID=Pman_ERV1_6.921-int.1747344	NC_000071.7:77078813-77086647	7834	plus	2660	5935	3276	1091	0.418177	yes	no	MGPMGLPLQVLTLNIEDEYRLHETSKEPDVSLGSTWLSDFPQVWAETGGMGLAVRQAPLIIPLKATSTPVSIKQYPMSQEARLGIKPHIQRLLDQGILVPCQSPWNTPLLPVKKPGTNDYRPVQDLREVNKRVEDIHPTVPNPYNLLSGLPPSHQWYTVLDLKDAFFCLRLHPTSQPLFAFEWRDPEMGISGQLTWTRLPQGFKNSPTLFDEALHRDLADFRIQHPDLILLQYVDDLLLAATSELDCQQGTRALLQTLGDLGYRASAKKAQICQKQVKYLGYLLKEGQRWLTEARKETVMGQPTPKTPRQLREFLGTAGFCRLWIPGFAEMAAPLYPLTKTGTLFNWGPDQQKAYQEIKQALLTAPALGLPDLTKPFELFVDEKQGYAKGVLTQKLGPW…
Pman_ERV1_6.921-int.1747342ID=MuLV-int.1747343ID=Pman_ERV1_6.921-int.1747344	NC_000071.7:77078813-77086647	7834	minus	7482	7631	150	49	0.0191473	no	no	MVDIKVVNHGDLLNSPSNHPCPDSNNFCLWFNLSLSFAMLSLTTPVWSA*
Pman_ERV1_6.921-int.1747342ID=MuLV-int.1747343ID=Pman_ERV1_6.921-int.1747344	NC_000071.7:77078813-77086647	7834	minus	5450	5545	96	31	0.0122543	no	no	MEINKGRGRPIQDFIRSESMGARSVAGSVEG*
Pman_ERV1_6.921-int.1747342ID=MuLV-int.1747343ID=Pman_ERV1_6.921-int.1747344	NC_000071.7:77078813-77086647	7834	minus	2656	2892	237	78	0.0302527	no	no	MGYCFMDTGVEVAFRGMIRGAWRTASPMPPVSAQTWGKSESQVDPRETSGSFEVSCSRYSSSMFRVSTCRGSPIGPIT*
Pman_ERV1_6.921-int.1747342ID=MuLV-int.1747343ID=Pman_ERV1_6.921-int.1747344	NC_000071.7:77078813-77086647	7834	minus	406	516	111	36	0.014169	no	no	MGHKTGPRGRWDVSQGLRPGIRTRQFFRGTARYRSS*
MMERGLN-int.4477195	NC_000080.7:17866916-17874232	7316	plus	334	462	129	42	0.0176326	yes	no	MGQTVSTPLSLNKDHWTDVRARGRNLSIIVKKKPWMTFCSSE*
MMERGLN-int.4477195	NC_000080.7:17866916-17874232	7316	plus	1508	1702	195	64	0.0266539	yes	no	MAFIGQSVPHIRKKLQRIEGLQDYTMRDVVRAAEKVYHKRETEDENLEREKRMRIGETGDRKRF*
MMERGLN-int.4477195	NC_000080.7:17866916-17874232	7316	plus	1852	2124	273	90	0.0373155	yes	no	MDHWMSDCLKKKQEVKVLSLGEDEDSEKQGSAPLPKPRVTLEVEGTPVDFLVDTGAEFSVLKTPLGKVKKNEKTLVIGTMGQKSYAWTTS*
MMERGLN-int.4477195	NC_000080.7:17866916-17874232	7316	plus	6136	6810	675	224	0.0922635	no	yes	MVALTQPPTLQVPLTITSTIPSTRQRMFNLVRGAFYALNRTEPSATEDCWLCLSSGPPYYEGIAFNGDFNRTNSHTSCSWGTGQKLTLTEVSGRSPGLCIGTPPSTHKHLCGQIQSVSRTEANYYLVPSLVGWWTCNTGLTPCVSTKVFNSSYDFCVMIQLLPRVYYHPASSLEESYAARRSKRTNYFNPGCIRGNRYGSRSGDRSVSFDRRKTRNSVFEGCCQ*
MMERGLN-int.4477195	NC_000080.7:17866916-17874232	7316	minus	5372	5692	321	106	0.0438764	no	no	MGLKHASIPLVRATTPWVSRMFFYVRRGFKRCPLNVRVPLKVPSRRGSYSQLTDVRAKIRPPSPQGVYLGDCPYSPTPLIEYLPRLLNRTVGVEVLWDRSCEAGAT*
MMERGLN-int.4477195	NC_000080.7:17866916-17874232	7316	minus	5131	5337	207	68	0.0282941	no	no	MADSRGCSLDMGHVDPSGDCFHFDRGGRCQKGPFHLCSRFPARCFLTRTASPTSNWCGTCVTSNIGFF*
MMERGLN-int.4477195	NC_000080.7:17866916-17874232	7316	minus	520	630	111	36	0.0151722	no	no	MGEPTGVGSMPSPPILSCMGAVLDATLALPEKQWPS*
IAPEY3C_LTR.1948887ID=Pman_ERVK_6.10168-int.1948888ID=IAPEY3-int.1948889ID=IAPEY3-int.1948890	NC_000071.7:145487693-145494951	7258	plus	4296	4406	111	36	0.0152935	no	no	MVWAWSPQRPLGKTQTLSSIITFLRDRFKSTLLSFP*
IAPEY3C_LTR.1948887ID=Pman_ERVK_6.10168-int.1948888ID=IAPEY3-int.1948889ID=IAPEY3-int.1948890	NC_000071.7:145487693-145494951	7258	plus	6786	6899	114	37	0.0157068	no	no	MVPALSLPFCCSPTRSPFSFSQEAIVKDPEHAYHGAL*
IAPEY3C_LTR.1948887ID=Pman_ERVK_6.10168-int.1948888ID=IAPEY3-int.1948889ID=IAPEY3-int.1948890	NC_000071.7:145487693-145494951	7258	minus	6473	6646	174	57	0.0239735	no	no	MVHLNNKNKAFPQTLSPRKRETRESMSWESLKMEMGRERQREIKLDRPLGEGASIRH*
IAPEY3C_LTR.1948887ID=Pman_ERVK_6.10168-int.1948888ID=IAPEY3-int.1948889ID=IAPEY3-int.1948890	NC_000071.7:145487693-145494951	7258	minus	5293	5421	129	42	0.0177735	yes	no	MANQNILKKDCRALVKRRAPGLCTKCGKGYHWARDCRSVKDI*
IAPEY3C_LTR.1948887ID=Pman_ERVK_6.10168-int.1948888ID=IAPEY3-int.1948889ID=IAPEY3-int.1948890	NC_000071.7:145487693-145494951	7258	minus	4329	4490	162	53	0.0223202	yes	no	MGMTLTNEYSPQAGQMMKKMVYTEGRGLGKGEQGRLEPIPQEGNNGRQGLGFS*
IAPEY3C_LTR.1948887ID=Pman_ERVK_6.10168-int.1948888ID=IAPEY3-int.1948889ID=IAPEY3-int.1948890	NC_000071.7:145487693-145494951	7258	minus	3757	3888	132	43	0.0181868	yes	no	MANSPTMCQLYVQLALTSVKNHFPSLLWVLYMDDIFICHKNSQ*
IAPEY3C_LTR.1948887ID=Pman_ERVK_6.10168-int.1948888ID=IAPEY3-int.1948889ID=IAPEY3-int.1948890	NC_000071.7:145487693-145494951	7258	minus	3141	3317	177	58	0.0243869	no	no	MDPYCVFTLMLPLQKSLNGILMQLLNLHLSSYYSFWERTSYANCAFYLCSSSNPGSNN*
IAPEY3C_LTR.1948887ID=Pman_ERVK_6.10168-int.1948888ID=IAPEY3-int.1948889ID=IAPEY3-int.1948890	NC_000071.7:145487693-145494951	7258	minus	1847	2569	723	240	0.0996142	yes	no	MAETLGHRFTLTRREARDIVTQCQNCCQFLPTPHVGVNPRGIRPLQVWQMDVTHVSSFGRNQYLHVSIDTCSGVMFATPLTGEKASHVIQHCLEAWSAWGKPKILKIDNGPAYTSAKFQQFCHQLEVTHLTGLPYNPQGQGIVERAHRTLKSYFIKQKGVVDETLPSVPRVAVSMALFTLNFLNLDEQGCSADPDRPKEMVKWKDVLSGLRKGPDPILIRSRGPICVFPQSEDNPFWLPE*
IAPEY3C_LTR.1948887ID=Pman_ERVK_6.10168-int.1948888ID=IAPEY3-int.1948889ID=IAPEY3-int.1948890	NC_000071.7:145487693-145494951	7258	minus	1067	1291	225	74	0.0310003	yes	no	MAGTVQTHTKLNQLSVELTDAINVQTSASAQLKGGLMILNQRLDLVEEQIGILYQLAQLGCERKMGALCITSVQ*
IAPEY3C_LTR.1948887ID=Pman_ERVK_6.10168-int.1948888ID=IAPEY3-int.1948889ID=IAPEY3-int.1948890	NC_000071.7:145487693-145494951	7258	minus	696	872	177	58	0.0243869	yes	no	MGGVVLFGAAICCGLVFMRWLVCKLRVQQKRDKVGIAQALAAIEQGASPEIWLSMLKT*
MMERVK9C_I.2257504ID=ERVB7_2-LTR_MM.2257505ID=MYSERV16_I.2257506ID=BGLII_A.2257507	NC_000072.7:128852668-128859604	6936	plus	6474	6569	96	31	0.0138408	no	no	MVVLNLYLREKSLLIGQKGGMLWVVPVLFVF*
MMERVK9C_I.2257504ID=ERVB7_2-LTR_MM.2257505ID=MYSERV16_I.2257506ID=BGLII_A.2257507	NC_000072.7:128852668-128859604	6936	minus	3387	3536	150	49	0.0216263	no	no	MAPEQLGGRQWEWQDDGAASSAQCSLTLKPEQTGFRLGRGDYISSLLLI*
MMERGLN-int.1232691ID=RLTR1A2_MM.1232692	NC_000070.7:11177984-11184450	6466	plus	3254	3394	141	46	0.0218064	no	no	MGAYALLHFSAHGVLSDPNGSGPRLKFNYHGGELIWPFPFPVLAHV*
MMERGLN-int.1232691ID=RLTR1A2_MM.1232692	NC_000070.7:11177984-11184450	6466	minus	5366	5473	108	35	0.0167028	yes	no	MGQTVSTPLSLTEDHWADIRARGQNLSVIVKKKTW*
MMERGLN-int.1232691ID=RLTR1A2_MM.1232692	NC_000070.7:11177984-11184450	6466	minus	3845	4273	429	142	0.066347	yes	no	MAFIRQSAPDIKRKLQRVEGLQDYTIRDVVKEAEKVYHKRETEDEKQEREKREKREDEDRRDRKRLLTRILATVVDRDKRDRTRQSGDLGDEKRQGPRRPRRDRPPLEKDQCAHCKDKGHWALECPKKTQGAKVLSLEDDED*
ERVB7_2-LTR_MM.1647510ID=ETnERV-int.1647511	NC_000071.7:31472274-31478717	6443	plus	1149	1247	99	32	0.0153655	no	no	MVKLDLPLQSLASYPLWCPYWIRIITNQHAQF*
ERVB7_2-LTR_MM.1647510ID=ETnERV-int.1647511	NC_000071.7:31472274-31478717	6443	minus	2667	4016	1350	449	0.20953	yes	no	MANSPSLCQRFVAQAIQPVRQQWPMIYIIHFTDDVLMVGKDPQDLLLCYRDLQKALAEKGLQIASEKIQTQDPYNYLGFRLTDQAVFPQKIVIRRDNLRTLNDFQKLLGDINWLRPYLKLTTGELKPLFDILKGSSDPTSPRSLTSEGLLALQLVEKAIEEQFVTYINYSLPLHLLIFNMTHVPARLLWQKFPLIQIHSRISPKRNILPYHEAVAQMIITGRKQALTNFGKDPDIIVQPYSVSQDTWLKQHSTDWLLAQIGFNRTIDSHYPQDRLIKFFNVHEVIFSKMTSLQPLYNALLIFTDGSSKGRAEYLINNHQVILETPGLSAQLAELTAVLKIFQSVHEAFNIFTDSLYVAQSVPLLETCGTFNFNTLSGSLFSKLQNIILAQKTLFYNGHI…
ERVB7_2-LTR_MM.1647510ID=ETnERV-int.1647511	NC_000071.7:31472274-31478717	6443	minus	2041	2394	354	117	0.0549433	yes	no	MGLPKLIKTDNGSSYSSKNFTSFCKEFGIKHKTGIPYNPMGQGIVERAHHILKNWLFKTKQGQLYPPKSPKAHLTFALFLNFLQTDVKGQSAVDRHWHPVTSSSYAMVKWRDPLTND*
BW_ERV1_1.368-int.872233	NC_000069.7:3029126-3035316	6190	plus	82	177	96	31	0.0155089	no	no	MEHRDNNVEHCCTTVEHCDTTVQHCESTVEM*
BW_ERV1_1.368-int.872233	NC_000069.7:3029126-3035316	6190	plus	2209	2391	183	60	0.0295638	no	no	MEHCDINVEHCDTTVKHFDITVELSDITVEQCDTTLQHCDITVEICDTTVEHIDTLSNIT*
BW_ERV1_1.368-int.872233	NC_000069.7:3029126-3035316	6190	plus	2818	3165	348	115	0.0562197	no	no	MDSCDTTVEHCDSTVAHCNTKVELSDTTVEKCNTTVQHCYPTVEHCDKTVVHCDLTIENCTQQWRTVTPRCRTVTKQLITVTTLCSTVTAQRNTVISQWTTMRPQWSTVRPQWIM*
BW_ERV1_1.368-int.872233	NC_000069.7:3029126-3035316	6190	plus	3215	3322	108	35	0.0174475	no	no	MENCDTRVQNGDNTMQDSDSTLSTVKNMWSNITAQ*
BW_ERV1_1.368-int.872233	NC_000069.7:3029126-3035316	6190	plus	3381	3491	111	36	0.0179321	no	no	MEHCDTTVEQCDPIVENIDTKVEHFYSIVEHYDTTV*
BW_ERV1_1.368-int.872233	NC_000069.7:3029126-3035316	6190	plus	4059	4154	96	31	0.0155089	no	no	MEHSDTTVEQSEKTVQHSDITVEQGDSTVEH*
BW_ERV1_1.368-int.872233	NC_000069.7:3029126-3035316	6190	plus	4192	4479	288	95	0.0465267	no	no	MVAKQWSTVTKQLRSVTQHWSTVTPNWSSVSSQGSTVTPHWSTLTKQWCIVTSQMRTVTQVWRTVTPQCSTVPIQLSTVTTNWRTVTAQWNSVTP*
BW_ERV1_1.368-int.872233	NC_000069.7:3029126-3035316	6190	minus	3312	3737	426	141	0.0688207	no	no	MGSQCSTLLLQSSTMVSQCSLYCQSSPLLCHSAPLWCYSVHSVVTLLNCTITVLNCGANVLYSGAKLLHSGVTDLHCDVTLLHCGIIVLHYTVKVLHFCINVLYYGVTLFHCGVTVLHCDVTVLLYDVTILNFGIKVLTVR*
RLTR6-int.2357823	NC_000073.7:23008660-23014657	5997	plus	2067	2171	105	34	0.0175088	no	no	MATFFGKCIASKSVRISSLFLMSLPAEVKRPLCQ*
RLTR6-int.2357823	NC_000073.7:23008660-23014657	5997	plus	5249	5887	639	212	0.106553	no	no	MGISGGRSSNVGPKGKSHRRVWSISPFWAPAPPTSSTARRTQGVGFGRQFCLRRRKLGLRVWWWRCLGVQPQGIFNFRVNLWGSGWARGLPLCGCPCLGYGHDRPGRFWGPGFYPGGWELDQILPGDDVGDLVWVASLFLENNSPDGINERQVKGSLWWPTDSKGGPLRGAEGLPRALVDLHRLIMSSDLDLFPVVKCKRQGSRWRLSHIKF*
RLTR6-int.2357823	NC_000073.7:23008660-23014657	5997	minus	4319	5878	1560	519	0.26013	yes	no	MGQSPSTPLSLTLDHWKEVKVRAHNQSVEVHKGPWQTFCSSEWPTFGVSWPPEGAFNLSLIYAVRRIVFQEQGGHPDQIPYIITWQNLVQFPPPWVKPWTPEPSRSIVAVAETGATAEGKTPGPSAPPKIYPEIEDPLWLDSQAPPPPYPQPQLPPPQAELPPKPDTLGPAGSTRSRRGRSPEGGNGPDSTVALPLRAHVGGPAPTDPHALVPLQYWPFSSSDLYNRKTNHHPFSENPSGLTGLLESLMFSHQPTWDDCQQLLQVLFTTEEQERILLEARKNVLGNDGTPTNLPNLIDEAFPLTRPNWDYNTAEGRERLLVYRRTLVAGLKGDARRPTNLAKVREVLQGPAEPPSVFLERLMEAYRRYTPFDPSSEGQQAAVAMAFIGQSAPDIKKKLQ…
RLTR6-int.2357823	NC_000073.7:23008660-23014657	5997	minus	3642	3866	225	74	0.0375188	no	no	MGRAGGNGSGQTGTSGDGRIKGWSHPHLCQTVSHEPRGQRGHPPPHTETLSTRHTSALSVTMEYTSPAGSKTRN*
RLTR6-int.2357823	NC_000073.7:23008660-23014657	5997	minus	2639	3004	366	121	0.0610305	yes	no	MAAPLYPLTKEGPHFVWTEDHKKAFEAIKRALLEAPALALPDVTKPFALYVDERAGVARGVLTQRLGPWRRPVAYLSKKLDPVASGWPTCLSAIAAVALLVKDADKLTLEQHVTIIAPHAL*
MMERVK9E_I.3341785ID=RLTR9B.3341786	NC_000076.7:36052329-36058239	5910	plus	2744	3073	330	109	0.0558376	yes	no	MANSPTLCQNFVAQAIQAVRQQWTMIYITHYTDDVLIAGKDPQDLPLCYRDLQEALADKGLQIAPEKVQTQDPCNYLGFRLTDQAGFPQKIVIHRDNLKTLNDFSKTVR*
MMERVK9E_I.3341785ID=RLTR9B.3341786	NC_000076.7:36052329-36058239	5910	plus	4729	5172	444	147	0.0751269	yes	no	MVQTLLYYGKEVLFVFIHKKKTECDGCLKDWFVKWTETLNLLVSMILILMMAKNTYLARRVNLEHKLHYFLKSNSFSVDSQKATSPTPGGQSLGLFVANLQLNKYLDFPTDNLSPIAFQLSALFFKQVGYFLAGLPSSSTDGSNSLI*
MMERVK9E_I.3341785ID=RLTR9B.3341786	NC_000076.7:36052329-36058239	5910	plus	5248	5352	105	34	0.0177665	no	no	MGNRVYGLFQSKTEACAKSPWFVHNNTIEPCLSK*
MMERVK9E_I.3341785ID=RLTR9B.3341786	NC_000076.7:36052329-36058239	5910	minus	5319	5438	120	39	0.0203046	no	no	MVAVPVLGLNLIGLICIHLEEHMQLVWVYLLKQGSMVLL*
MMERVK9E_I.3341785ID=RLTR9B.3341786	NC_000076.7:36052329-36058239	5910	minus	2449	2589	141	46	0.0238579	no	no	MATGDGSSGCKALIGTMVSLTFLTSYNDLHLPDYSFITNIGVFQGD*
MURVY-LTR.6046298ID=MMERGLN-int.6046299	NC_000086.8:147537615-147543504	5889	plus	2933	3031	99	32	0.016811	no	no	MGETKRVLPIDVNLKTGGTPIRVYQYPMNKET*
MURVY-LTR.6046298ID=MMERGLN-int.6046299	NC_000086.8:147537615-147543504	5889	plus	3733	3981	249	82	0.0422822	yes	no	MAGFCRLWIPNFATQADQLYPLTKEAGTFSWAPIHQEAFKEIKKALLIAPALALLDLTKPFTLYVYKRAGIVRGLLTQALGP*
MURVY-LTR.6046298ID=MMERGLN-int.6046299	NC_000086.8:147537615-147543504	5889	plus	5308	5436	129	42	0.0219052	yes	no	MAKKILEEILPRFELPKVLSSNNGPSFVAQVSQGLARQLGIY*
MMERVK9E_I.119169ID=RLTR9B.119170	NC_000067.7:58723894-58729685	5791	plus	246	530	285	94	0.0492143	no	no	MEIENSKLPFVHSLQYLLQGRGVGFVEQLLEDFSDQIDFCCLWALVKDATDEETSQASDSTQTELKESQEERLHNMALQLLLHKHYWILSWSHI*
MMERVK9E_I.119169ID=RLTR9B.119170	NC_000067.7:58723894-58729685	5791	plus	2135	2854	720	239	0.124331	yes	no	MATILPASHADKIQWLNNIPVWVDQWILPKEKIEAISLLVQEQLEAGHLVESQSPRNTSIFVIKIKSGKWRLLQDLRKVTETMVPMGALQPGLLSPVAIPKGYYKIVVYLKGCFCTIPLNPEDCERFAFSVPSINFKEPMKRYQWTVLPQGMANSPTLCQKFVAQAIQPVRQQWPMIYIVHYTDNVLIVGKDRQDLLLCYRDLQQALADKGLQITPEKVQTQDPYNYLGFRLTDQAVFP*
MMERVK9E_I.119169ID=RLTR9B.119170	NC_000067.7:58723894-58729685	5791	plus	4532	4654	123	40	0.0212399	yes	no	MVKWGDPLTNTWNFPDPVLIWGRGSVCVFFTKRRQRAMAA*
MMERVK9E_I.119169ID=RLTR9B.119170	NC_000067.7:58723894-58729685	5791	minus	5069	5182	114	37	0.0196857	no	no	MALWCIINKLRPLGIYLCLKIDIVQKSGCPSLANRPS*
MMERVK9E_I.119169ID=RLTR9B.119170	NC_000067.7:58723894-58729685	5791	minus	2293	2433	141	46	0.0243481	no	no	MATGDRSPGCKAPIGTIVSVTFLRSCNNLHLPDFIFITNIEVFRGD*
MMERVK9E_I.119169ID=RLTR9B.119170	NC_000067.7:58723894-58729685	5791	minus	1140	1304	165	54	0.0284925	no	no	MDFLDWAAASWLHKMPAVGISGLRLAPLFVSEHQRALNICLGCTFSSPMVALPS*
MMERGLN-int.5251862	NC_000083.7:36411826-36417577	5751	plus	526	879	354	117	0.0615545	yes	no	MGQTVSTPLSLTKDHWTDVRARGQNLSVKVKKKPWMTFCSSEWPVFGVGWPAEGTFYLPTIRAVKAIVFQEGPGSHPDQQPYIMVWEDLARYPPPVGSPIPPASPPWHQDPSHPRKW*
MMERGLN-int.5251862	NC_000083.7:36411826-36417577	5751	plus	1708	2133	426	141	0.0740741	yes	no	MAFIGQSAPDIRKKLQRIEGLQDYTIRDVVREAEKVYHRRETEDEKLEREKREKREDEDRRDRKQEKVLTRILAAVGERDNGRRGRQSGNLGDKRQQGPRRPREGGQRLERNQCAYCKEMGHWKSDCPKKKKKKKKKKNKR*
MMERGLN-int.5251862	NC_000083.7:36411826-36417577	5751	plus	2969	3139	171	56	0.029734	no	no	MVHSPGSQRHFFLFEVTPQQPALVRFRMARLREWTSRIAHMDKAASGIQELAHFVQ*
MMERGLN-int.5251862	NC_000083.7:36411826-36417577	5751	plus	4985	5719	735	244	0.127804	yes	no	MGSDNGPAFVSQVSQGLARQLGTNWKLHCAYRPQSSGQVERMNRMLKETLTKIALESGGSDWTAVLPYALFRVWNTPGPLGLTPFELMYGAPPPIFMTVGDKNRPDVSFSPSSSLLARLKALEIVRKEVWEQLKETYVAGDTQVPHQFEVGDAVLVRRHRAGNLEPRWKGPYLVLLTKPTMVKVEGIPTWVHASHVKRAYPGVSHDEWTLEKTNNPFKLHLLRKSDPKGLQPPQSCSTNVGGTQ*
MMERGLN-int.5251862	NC_000083.7:36411826-36417577	5751	minus	5510	5602	93	30	0.0161711	no	no	MADSRVCSLDVGCVDPSGDSFHFDHGGLCQ*
MMERGLN-int.5251862	NC_000083.7:36411826-36417577	5751	minus	735	827	93	30	0.0161711	no	no	MGEPTGGGYRAKSSHTMMYGCWSGCDPGPS*
RLTR22_Mur.4232ID=RLTR30E_MM.4233	NC_000067.7:5179045-5184669; intron of Atp6v1h	5624	minus	333	449	117	38	0.0208037	no	no	MVPPWTVKVNDRFASLAKAKKISSEEKFLLLICFSCCY*
MMERVK10C-int.2346460	NC_000073.7:18192348-18197819	5471	plus	987	1166	180	59	0.0329007	yes	no	MAVTVEAVIPKSLLRRTRLMIGNFFGSTSTDTETKVGKCTTKAKKLVSFQHCVKKTSDI*
MMERVK10C-int.2346460	NC_000073.7:18192348-18197819	5471	plus	2832	2975	144	47	0.0263206	no	no	MDMIKLMKILSTSIELYNRKTISLVAESAIAFLLTIHLGKDVCALIC*
MMERVK10C-int.2346460	NC_000073.7:18192348-18197819	5471	plus	3368	3457	90	29	0.0164504	no	no	MVHSSIVPHNICICAAAYGIIMLPGIFPK*
MMERVK10C-int.2346460	NC_000073.7:18192348-18197819	5471	plus	3896	3982	87	28	0.015902	no	no	MVAPKKMTNIRLLYFSGVIIKPLFLKFH*
MMERVK10C-int.2346460	NC_000073.7:18192348-18197819	5471	plus	4240	4368	129	42	0.0235789	no	no	MEKKQSSTSTTIILQSLGKVESRESPLCTGSITCICALMALT*
MMERVK10C-int.2346460	NC_000073.7:18192348-18197819	5471	minus	4155	4337	183	60	0.0334491	yes	no	MDPVQRGLSLLSTLPKDWRIIVVDVEDCFFSIPLSGKDEPRFAFTLPSINYAEPDEGYQW*
MMERVK10C-int.2346460	NC_000073.7:18192348-18197819	5471	minus	3957	4139	183	60	0.0334491	yes	no	MVGGPAICQLYVGKALQPVGDGFPYLKVCHYMNDIVNCGPKEENIQQAYGLFNETLKIMA*
MMERVK10C-int.2346460	NC_000073.7:18192348-18197819	5471	minus	3298	3504	207	68	0.0378359	yes	no	MVANMAHKGIKSSITHFGKMPGSIIIPYAAAQMQILCGTIDEWTILRYSYSGLINNHYPKHPLLSFQR*
MMERVK10C-int.2346460	NC_000073.7:18192348-18197819	5471	minus	2195	2281	87	28	0.015902	yes	no	MDHGLNRPMKWSNGKMSLIINGMAQIIS*
MMERVK10C-int.2346460	NC_000073.7:18192348-18197819	5471	minus	439	534	96	31	0.0175471	no	no	MGGGGSVWHSPMLWISAYTMAGLQTQISTET*
MMERVK10C-int.2346460	NC_000073.7:18192348-18197819	5471	minus	12	152	141	46	0.0257723	no	no	MGAGQGCSGKRPVSLRVNPVHSPYFCTLGFRPLSSSIKVWLAFYKT*
ETnERV-int.2101360	NC_000072.7:66222429-66227631	5202	plus	329	469	141	46	0.027105	yes	no	MDQAVILSFQELFQARGVELEVHLVRIFLDRIDSCCPWFKEEETVD*
ETnERV-int.2101360	NC_000072.7:66222429-66227631	5202	plus	2077	2301	225	74	0.0432526	yes	no	MGVQTLPTGVFGPLSVKTCGFLLGQSSYIVKGLQIYPGVINNDYEREIKIIAASPHVVITVPTNQRIAQLALIP*
ETnERV-int.2101360	NC_000072.7:66222429-66227631	5202	plus	2655	2741	87	28	0.0167243	yes	no	MGVIMYSSNEMVTMQTFRQGPLPGHGLK*
ETnERV-int.2101360	NC_000072.7:66222429-66227631	5202	plus	3063	4877	1815	604	0.348904	yes	no	MGPMGPLQLGLPSPVAIPKGYYKIVIDLKDCFFTIPLHPKDCERFAFSVPSINFKEPIKRHQWTVLPQGMANSPTFCQKFVAQAIQPVRQQWPMIYIIHFTDDVLMAGKDPHNLLLCYRDLQKALAEKGLQIASKKIQTQDPYNYLGFRLTDQAVFHQKIVIRRDNLRTLNDFQKLLGDINWLRPYLKLTTGELKPLFDILKGSSDPTSPRSLTSEGLLPLQLVEKAIKEQFVTYIDYSLPLHLLIFNTTHVPTRLLWQKFPIMWMHSRISPKHNILPYHKAVAQMIITGRKQSLTYFDKEPDIIVQPYSVRQDTWLKQHSTDWLLAQIGFNGTIDSHYPQDRLIKFLNVHEVIFPKMTSLQPLYNALLIFTDGSSKGRAGYLINNQQVIIETPGLSAQ…
ETnERV-int.2101360	NC_000072.7:66222429-66227631	5202	minus	2948	3115	168	55	0.0322953	no	no	MATGEGSPSCRGPIGPIVSLTFLKSCNSLHLPDFFLDNENWCILRRLRLYQMLCF*
ETnERV-int.2101360	NC_000072.7:66222429-66227631	5202	minus	1511	1816	306	101	0.0588235	no	no	MACLPTLGTFVLRTIAFKMIQTSTFKTCIIPLFPQEHCLYVDPLRSCARWLDVCAKTDISLQICLSLVRLNRSSAHSISILISQLHNERTSCVRLSKDSTS*
ETnERV-int.2101360	NC_000072.7:66222429-66227631	5202	minus	351	443	93	30	0.0178777	no	no	MGNNYLSYLKKFLPNVLQALLLLPETALGS*
MuRRS4-int.5247251ID=MuRRS4-int.5247252ID=Pman_ERVK_6.9887-int.5247253	NC_000083.7:35045502-35050502	5000	plus	204	308	105	34	0.021	no	no	MDGPDCTVSLCCVPTELRWAREPSTPSVLAIFLC*
MuRRS4-int.5247251ID=MuRRS4-int.5247252ID=Pman_ERVK_6.9887-int.5247253	NC_000083.7:35045502-35050502	5000	plus	788	997	210	69	0.042	yes	no	MAFIGQSASDIKKKLQQLEGLQDYTLQDLVKEAKKVFHKWETEEEKKERERGGRQRKERTRGIVGKREI*
MuRRS4-int.5247251ID=MuRRS4-int.5247252ID=Pman_ERVK_6.9887-int.5247253	NC_000083.7:35045502-35050502	5000	plus	2447	2584	138	45	0.0276	yes	no	MAKGNQMADLTTKQAAQGAMILAVKEPKDYMMSERPALDTPLRTN*
MuRRS4-int.5247251ID=MuRRS4-int.5247252ID=Pman_ERVK_6.9887-int.5247253	NC_000083.7:35045502-35050502	5000	plus	3008	3310	303	100	0.0606	yes	no	MANVVAKKILEEIFPRFGIPKVIGSDNGPAFVAQVRQGLATQLGINWKLHCAYRPQSSGQVERMNRTLKETLRKLALETGRNDRTALLAFALFRVRNTPG*
MuRRS4-int.5247251ID=MuRRS4-int.5247252ID=Pman_ERVK_6.9887-int.5247253	NC_000083.7:35045502-35050502	5000	minus	4624	4806	183	60	0.0366	no	no	MGDPHSIVGMTRPPPPKNSRETILAAIAQGLLTGTSTLGPTRIPRRGRGVQPRAAGKGGI*
MuRRS4-int.5247251ID=MuRRS4-int.5247252ID=Pman_ERVK_6.9887-int.5247253	NC_000083.7:35045502-35050502	5000	minus	1802	1918	117	38	0.0234	no	no	MGVVGGGAKVTRSVVQSTKGSDNVSYECWSSIGLGAVR*
MuRRS4-int.5247251ID=MuRRS4-int.5247252ID=Pman_ERVK_6.9887-int.5247253	NC_000083.7:35045502-35050502	5000	minus	119	298	180	59	0.036	no	no	MASTEGVEGSRAHRSSVGTQHRLTVQSGPSIFCALQLCVPAAGLPLTTPRGSGFPGSGG*
P. leucopus ERV/TE	P. leucopus genome location	ERV/TE length	strand	ORF start	ORF end	ORF length	peptide length	ORF/ERV proportion	Gag-pol	Env	peptide
MERVL_2A-int.3641924	NC_051074.1:2143321-2147483	4162	minus	130	276	147	48	0.0353196	no	no	MGRPRRHAFHEAYKMKNSERTPSRLKSFVTLFLCLILGLEMLLLNWMN*
MERVL_2A-int.3641924	NC_051074.1:2143321-2147483	4162	minus	3334	3510	177	58	0.0425276	no	no	MEWPFKDTVTVPIRWQQSGGWYMFESASNIWYCFSHSQDPWVQESRGEKGNSFAHYYP*
Pman_ERVK_4.503-int.821895.ID=Pman_ERVK_6.9887-int.821896	NC_051064.1:123045272-123048742	3470	plus	1006	1101	96	31	0.0276657	yes	no	MVTDLRAVIKVIQPMGMPPSGIPLPSLLPKG
Pman_ERVK_4.503-int.821895.ID=Pman_ERVK_6.9887-int.821896	NC_051064.1:123045272-123048742	3470	plus	2391	2495	105	34	0.0302594	no	no	MECKFLVLESYYYQLFRIIKKFRLVVCHLLQSNL*
Pman_ERVK_4.503-int.821895.ID=Pman_ERVK_6.9887-int.821896	NC_051064.1:123045272-123048742	3470	plus	2886	3020	135	44	0.0389049	no	no	MAVGQRWMPQHCRGTLGNCPGRQPFLSFLRIFWKSLAYNSCLLR*
Pman_ERVK_4.503-int.3813540.ID=Pman_ERVK_4.503-int.3813542	NC_051075.1:6486432-6489841	3409	minus	295	399	105	34	0.0308008	no	no	METRICITLGKRFCFCFHRRRKTMDTIRTDKDYI*
Pman_ERVK_4.503-int.3813540.ID=Pman_ERVK_4.503-int.3813542	NC_051075.1:6486432-6489841	3409	minus	824	934	111	36	0.0325609	no	no	MALSFSKLKQFVKRKIQNLCLMSDETPDMEQNKNQN*
Pman_ERVK_4.503-int.3813540.ID=Pman_ERVK_4.503-int.3813542	NC_051075.1:6486432-6489841	3409	minus	1665	1769	105	34	0.0308008	no	no	MDICYCLGGSGYKLLLVMVRKKVKQRRLDSGISL*
Pman_ERVK_4.503-int.660458.ID=BW_ERVK_1.202-int.660460.ID=Pman_ERVK_6.9887-int.660461.ID=BW_ERVK_1.202-int.660464	NC_051064.1:58517936-58521098	3162	minus	1569	1691	123	40	0.0388994	no	no	MEIRICVKLGKRVCFCFYRRRKAMDTIKIDKGWIQTGETS*
BW_ERVL-MaLR_6.550-int.5605195.ID=BW_ERVK_1.139-int.5605196	NC_051084.1:9383429-9386465	3036	plus	1003	1260	258	85	0.0849802	no	no	MDITQRIWIVLSLGFLTTEKHLMVKAVELNKNVNFKGILTSKFGYKDMLLWKRGSALVSKESQRLWICSRLRYNKFDQPRPLKGL*
BW_ERVL-MaLR_6.550-int.5605195.ID=BW_ERVK_1.139-int.5605196	NC_051084.1:9383429-9386465	3036	plus	2069	2185	117	38	0.0385375	no	no	MDIEDTPYGVYLHLGKNSHLGKKLFLPGLLDQLDIQDP*
BW_ERVL-MaLR_6.550-int.5604603.ID=BW_ERVK_1.139-int.5604604	NC_051084.1:9151153-9154187	3034	plus	2066	2182	117	38	0.038563	no	no	MDIKDTPYGVYLHLGKNSHLGKKLFLPGLLDQLDIQDP*
